# Unifying the mechanism of mitotic exit control in a spatio-temporal logical model

**DOI:** 10.1101/2020.04.22.054791

**Authors:** R. S. M. Howell, C. Klemm, P. H. Thorpe, A. Csikász-Nagy

## Abstract

The transition from mitosis into the first gap phase of the cell cycle in budding yeast is controlled by the Mitotic Exit Network (MEN). The network interprets spatio-temporal cues about the progression of mitosis and ensures that release of Cdc14 phosphatase occurs only after completion of key mitotic events. The MEN has been studied intensively however a unified understanding of how localization and protein activity function together as a system is lacking. In this paper we present a compartmental, logical model of the MEN that is capable of representing spatial aspects of regulation in parallel to control of enzymatic activity. Through optimization of the model, we reveal insights into role of Cdc5 in Cdc15 localization and the importance of Lte1 regulation in control of Bfa1. We show that our model is capable of correctly predicting the phenotype of *∼* 80% of mutants we tested, including mutants representing mislocalizing proteins. We use a continuous time implementation of the model to demonstrate the role of Cdc14 Early Anaphase Release (FEAR) to ensure robust timing of anaphase and verify our findings in living cells. We show that our model can represent measured cell-cell variation in Spindle Position Checkpoint (SPoC) mutants. Finally, we use the model to predict the impact of forced localization of MEN proteins and validate these predictions experimentally. This model represents a unified view of the mechanism of mitotic exit control.
