## Supplementrary File 1 for "Unifying the mechanism of mitotic exit control in a spatio-temporal logical model"

### Sheet: Sheet1
Interactor 1	Interactor 2	Sign	Secondary literature	Primary literature	Additional
APC_Cdc20	Pds1	-1	Ibrahim, B. (2015). Toward a systems-level view of mitotic checkpoints. Progress in Biophysics and Molecular Biology, 117(2-3), 217–224. http://doi.org/10.1016/j.pbiomolbio.2015.02.005
APC_Cdc20	CDK_high	-1	Ibrahim, B. (2015). Toward a systems-level view of mitotic checkpoints. Progress in Biophysics and Molecular Biology, 117(2-3), 217–224. http://doi.org/10.1016/j.pbiomolbio.2015.02.005
Pds1	Esp1	-1	Rock, J. M., & Amon, A. (2009). The FEAR network. Current Biology, 19(23), R1063–R1068. http://doi.org/10.1016/j.cub.2009.10.002
Esp1	Slk19	1	Rock, J. M., & Amon, A. (2009). The FEAR network. Current Biology, 19(23), R1063–R1068. http://doi.org/10.1016/j.cub.2009.10.002	Rahal, R., & Amon, A. (2014). The Polo-like kinase Cdc5 interacts with FEAR network components and Cdc14. Cell Cycle (Georgetown, Tex.), 7(20), 3262–3272. http://doi.org/10.4161/cc.7.20.6855
Esp1	PP2A_Cdc55	-1	Rock, J. M., & Amon, A. (2009). The FEAR network. Current Biology, 19(23), R1063–R1068. http://doi.org/10.1016/j.cub.2009.10.006
Slk19	PP2A_Cdc55	-1	Rock, J. M., & Amon, A. (2009). The FEAR network. Current Biology, 19(23), R1063–R1068. http://doi.org/10.1016/j.cub.2009.10.006
Zds1	PP2A_Cdc55	-1	Rock, J. M., & Amon, A. (2009). The FEAR network. Current Biology, 19(23), R1063–R1068. http://doi.org/10.1016/j.cub.2009.10.007	Queralt, E., & Uhlmann, F. (2008). Separase cooperates with Zds1 and Zds2 to activate Cdc14 phosphatase in early anaphase. The Journal of Cell Biology, 182(5), 873–883. http://doi.org/10.1083/jcb.200801054
Cdc5	Net1	-1	Weiss, E. L. (2012). Mitotic Exit and Separation of Mother and Daughter Cells. Genetics, 192(4), 1165–1202. http://doi.org/10.1534/genetics.112.145517	Azzam, R., Chen, S. L., Shou, W., Mah, A. S., Alexandru, G., Nasmyth, K., et al. (2004). Phosphorylation by cyclin B-Cdk underlies release of mitotic exit activator Cdc14 from the nucleolus. Science, 305(5683), 516–519. http://doi.org/10.1126/science.1099402	Shou, W., Azzam, R., Chen, S. L., Huddleston, M. J., Baskerville, C., Charbonneau, H., et al. (2002). Cdc5 influences phosphorylation of Net1 and disassembly of the RENT complex. BMC Molecular Biology, 3(1), 3. http://doi.org/10.1186/1471-2199-3-3
PP2A_Cdc55	Net1	1	Weiss, E. L. (2012). Mitotic Exit and Separation of Mother and Daughter Cells. Genetics, 192(4), 1165–1202. http://doi.org/10.1534/genetics.112.145518	Queralt, E., Lehane, C., Novák, B., & Uhlmann, F. (2006). Downregulation of PP2A(Cdc55) phosphatase by separase initiates mitotic exit in budding yeast. Cell, 125(4), 719–732. http://doi.org/10.1016/j.cell.2006.03.038
CDK_low	Cdc5	1		Mortensen, E.M., Haas, W., Gygi, M., Gygi, S.P., and Kellogg, D.R. (2005). Cdc28-dependent regulation of the Cdc5/Polo kinase. Curr. Biol. 15, 2033– 2037.
Esp1	Spo12	1		Tomson, B. N., Rahal, R., Reiser, V., Monje-Casas, F., Mekhail, K., Moazed, D., & Amon, A. (2009). Regulation of Spo12 Phosphorylation and Its Essential Role in the FEAR Network. Current Biology, 19(6), 449–460. http://doi.org/10.1016/j.cub.2009.02.024
Slk19	Spo12	1		Tomson, B. N., Rahal, R., Reiser, V., Monje-Casas, F., Mekhail, K., Moazed, D., & Amon, A. (2009). Regulation of Spo12 Phosphorylation and Its Essential Role in the FEAR Network. Current Biology, 19(6), 449–460. http://doi.org/10.1016/j.cub.2009.02.024
CDK_high	Spo12	1		Tomson, B. N., Rahal, R., Reiser, V., Monje-Casas, F., Mekhail, K., Moazed, D., & Amon, A. (2009). Regulation of Spo12 Phosphorylation and Its Essential Role in the FEAR Network. Current Biology, 19(6), 449–460. http://doi.org/10.1016/j.cub.2009.02.024
CDK_low	Spo12	1		Tomson, B. N., Rahal, R., Reiser, V., Monje-Casas, F., Mekhail, K., Moazed, D., & Amon, A. (2009). Regulation of Spo12 Phosphorylation and Its Essential Role in the FEAR Network. Current Biology, 19(6), 449–460. http://doi.org/10.1016/j.cub.2009.02.024
CDK_high	Net1	-1	Rock, J. M., & Amon, A. (2009). The FEAR network. Current Biology, 19(23), R1063–R1068. http://doi.org/10.1016/j.cub.2009.10.008
CDK_low	Net1	-1	Rock, J. M., & Amon, A. (2009). The FEAR network. Current Biology, 19(23), R1063–R1068. http://doi.org/10.1016/j.cub.2009.10.008
Esp1	Zds1	1	Rock, J. M., & Amon, A. (2009). The FEAR network. Current Biology, 19(23), R1063–R1068. http://doi.org/10.1016/j.cub.2009.10.008	Queralt, E., & Uhlmann, F. (2008). Separase cooperates with Zds1 and Zds2 to activate Cdc14 phosphatase in early anaphase. The Journal of Cell Biology, 182(5), 873–883. http://doi.org/10.1083/jcb.200801054
Slk19	Zds1	1	Rock, J. M., & Amon, A. (2009). The FEAR network. Current Biology, 19(23), R1063–R1068. http://doi.org/10.1016/j.cub.2009.10.008	Queralt, E., & Uhlmann, F. (2008). Separase cooperates with Zds1 and Zds2 to activate Cdc14 phosphatase in early anaphase. The Journal of Cell Biology, 182(5), 873–883. http://doi.org/10.1083/jcb.200801054
Fob1	Net1	1	Rock, J. M., & Amon, A. (2009). The FEAR network. Current Biology, 19(23), R1063–R1068. http://doi.org/10.1016/j.cub.2009.10.008	Stegmeier, F., Huang, J., Rahal, R., Zmolik, J., Moazed, D., & Amon, A. (2004). The Replication Fork Block Protein Fob1 Functions as a Negative Regulator of the FEAR Network. Current Biology, 14(6), 467–480. http://doi.org/10.1016/j.cub.2004.03.009
Spo12	Fob1	-1	Rock, J. M., & Amon, A. (2009). The FEAR network. Current Biology, 19(23), R1063–R1068. http://doi.org/10.1016/j.cub.2009.10.008	Stegmeier, F., Huang, J., Rahal, R., Zmolik, J., Moazed, D., & Amon, A. (2004). The Replication Fork Block Protein Fob1 Functions as a Negative Regulator of the FEAR Network. Current Biology, 14(6), 467–480. http://doi.org/10.1016/j.cub.2004.03.009
SAC	APC_Cdc20	-1	Ibrahim, B. (2015). Toward a systems-level view of mitotic checkpoints. Progress in Biophysics and Molecular Biology, 117(2-3), 217–224. http://doi.org/10.1016/j.pbiomolbio.2015.02.005
Net1	Cdc14	-1	Weiss, E. L. (2012). Mitotic Exit and Separation of Mother and Daughter Cells. Genetics, 192(4), 1165–1202. http://doi.org/10.1534/genetics.112.145518
