## Supplementrary File 2 for "Unifying the mechanism of mitotic exit control in a spatio-temporal logical model"

### Sheet: Sheet1
SAC	Protein 1	Perturbation 1	Protein 2	Perturbation 2	Protein 3	Perturbation 3	Protein 4	Perturbation 4	Protein 5	Perturbation 5	FEAR	Technique	Additional notes	Citation
0	CDK_high	delete	APC_Cdc20	deplete							0	microscopy	clb5∆, Cdc20 deplete	Sullivan, M., & Uhlmann, F. (2003). A non-proteolytic function of separase links the onset of anaphase to mitotic exit. Nature Cell Biology, 5(3), 249–254. http://doi.org/10.1038/ncb940
0	Esp1	OE	APC_Cdc20	deplete							1	microscopy	Gal-Esp1, clb5∆, Cdc20 deplete	Sullivan, M., & Uhlmann, F. (2003). A non-proteolytic function of separase links the onset of anaphase to mitotic exit. Nature Cell Biology, 5(3), 249–254. http://doi.org/10.1038/ncb940
0	Esp1	OE	CDK_high	delete	APC_Cdc20	deplete					1	microscopy	Gal-Esp1, clb5∆, Cdc20 deplete	Sullivan, M., & Uhlmann, F. (2003). A non-proteolytic function of separase links the onset of anaphase to mitotic exit. Nature Cell Biology, 5(3), 249–254. http://doi.org/10.1038/ncb940
0	Esp1	OE	Slk19	delete	APC_Cdc20	deplete					0	microscopy	Gal-Esp1, Slk19D, Cdc20 deplete	Sullivan, M., & Uhlmann, F. (2003). A non-proteolytic function of separase links the onset of anaphase to mitotic exit. Nature Cell Biology, 5(3), 249–254. http://doi.org/10.1038/ncb940
0	Esp1	OE	Spo12	delete	APC_Cdc20	deplete					0	microscopy	Gal-Esp1, Spo12D, Cdc20 deplete	Sullivan, M., & Uhlmann, F. (2003). A non-proteolytic function of separase links the onset of anaphase to mitotic exit. Nature Cell Biology, 5(3), 249–254. http://doi.org/10.1038/ncb940
0	Spo12	OE	APC_Cdc20	deplete							0	microscopy	Gal-Slk19, Cdc20 deplete	Sullivan, M., & Uhlmann, F. (2003). A non-proteolytic function of separase links the onset of anaphase to mitotic exit. Nature Cell Biology, 5(3), 249–254. http://doi.org/10.1038/ncb940
0	Slk19	OE	APC_Cdc20	deplete							0	microscopy	Gal-Spo12, Cdc20 deplete	Sullivan, M., & Uhlmann, F. (2003). A non-proteolytic function of separase links the onset of anaphase to mitotic exit. Nature Cell Biology, 5(3), 249–254. http://doi.org/10.1038/ncb940
1	Cdc5	OE	Slk19	delete							1	microscopy	Gal-Cdc5, Slk19D, Nocodazole arrest	Sullivan, M., & Uhlmann, F. (2003). A non-proteolytic function of separase links the onset of anaphase to mitotic exit. Nature Cell Biology, 5(3), 249–254. http://doi.org/10.1038/ncb940
1	Cdc5	OE	Spo12	delete							1	microscopy	Gal-Cdc5, Spo12D, Nocodazole arrest	Sullivan, M., & Uhlmann, F. (2003). A non-proteolytic function of separase links the onset of anaphase to mitotic exit. Nature Cell Biology, 5(3), 249–254. http://doi.org/10.1038/ncb940
0	Cdc5	OE	CDK_high	KD	CDK_low	KD	APC_Cdc20	deplete			0	microscopy + western blots	Net1,Bfa1 phosphorylation, cdc28-as1 or clb2∆, gal cdc5, Cdc20 depletion	Rodriguez-Rodriguez, J.-A., Moyano, Y., Játiva, S., & Queralt, E. (2016). Mitotic Exit Function of Polo-like Kinase Cdc5 Is Dependent on Sequential Activation by Cdk1. CellReports, 15(9), 2050–2062. http://doi.org/10.1016/j.celrep.2016.04.079
1	PP2A_Cdc55	KD									1	microscopy + western blots	pph3D, pph21D, pph22-172, nocodazole arrest	Baro, B., Rodriguez-Rodriguez, J.-A., Calabria, I., Hernáez, M. L., Gil, C., & Queralt, E. (2013). Dual Regulation of the Mitotic Exit Network (MEN) by PP2A-Cdc55 Phosphatase. PLOS Genetics, 9(12), e1003966–15. http://doi.org/10.1371/journal.pgen.1003966
0	Zds1	OE	APC_Cdc20	deplete							1	western blot	Gal-Zds1, Cdc20 depletion	Baro, B., Rodriguez-Rodriguez, J.-A., Calabria, I., Hernáez, M. L., Gil, C., & Queralt, E. (2013). Dual Regulation of the Mitotic Exit Network (MEN) by PP2A-Cdc55 Phosphatase. PLOS Genetics, 9(12), e1003966–15. http://doi.org/10.1371/journal.pgen.1003966
0	Esp1	KD									0	microscopy	esp1-2td mutant (other alleles less clear)	Queralt, E., Lehane, C., Novák, B., & Uhlmann, F. (2006). Downregulation of PP2A(Cdc55) phosphatase by separase initiates mitotic exit in budding yeast. Cell, 125(4), 719–732. http://doi.org/10.1016/j.cell.2006.03.038
1	Esp1	OE	CDK_high	KD	CDK_low	KD					0	microscopy	Gal-Esp1 Cdc28-as1, Nocodazole	Queralt, E., Lehane, C., Novák, B., & Uhlmann, F. (2006). Downregulation of PP2A(Cdc55) phosphatase by separase initiates mitotic exit in budding yeast. Cell, 125(4), 719–732. http://doi.org/10.1016/j.cell.2006.03.039
0	CDK_high	KD	CDK_low	KD							0	microscopy	Cdc28-as1, Cdc20 depleted then reintroduced	Queralt, E., Lehane, C., Novák, B., & Uhlmann, F. (2006). Downregulation of PP2A(Cdc55) phosphatase by separase initiates mitotic exit in budding yeast. Cell, 125(4), 719–732. http://doi.org/10.1016/j.cell.2006.03.039
1	Esp1	OE	Cdc5	KD							1	microscopy	Gal-Esp1, Cdc5-4, nocodazole	Queralt, E., Lehane, C., Novák, B., & Uhlmann, F. (2006). Downregulation of PP2A(Cdc55) phosphatase by separase initiates mitotic exit in budding yeast. Cell, 125(4), 719–732. http://doi.org/10.1016/j.cell.2006.03.039
0	PP2A_Cdc55	delete	APC_Cdc20	deplete							1	microscopy	cdc55D, Cdc20 depletion	Queralt, E., Lehane, C., Novák, B., & Uhlmann, F. (2006). Downregulation of PP2A(Cdc55) phosphatase by separase initiates mitotic exit in budding yeast. Cell, 125(4), 719–732. http://doi.org/10.1016/j.cell.2006.03.039
0	Pds1	hyperactive									0	microscopy	securin mdb, unclear if spindle can align as it hasn't extended?	Queralt, E., Lehane, C., Novák, B., & Uhlmann, F. (2006). Downregulation of PP2A(Cdc55) phosphatase by separase initiates mitotic exit in budding yeast. Cell, 125(4), 719–732. http://doi.org/10.1016/j.cell.2006.03.039
0	Slk19	delete									0	microscopy	mad1∆	Visintin, R., Stegmeier, F., & Amon, A. (2003). The role of the polo kinase Cdc5 in controlling Cdc14 localization. Molecular Biology of the Cell, 14(11), 4486–4498. http://doi.org/10.1091/mbc.E03-02-0096
0	Slk19	delete	Esp1	OE							0	microscopy time course	mad1∆, Slk19∆, Gal-Esp1	Visintin, R., Stegmeier, F., & Amon, A. (2003). The role of the polo kinase Cdc5 in controlling Cdc14 localization. Molecular Biology of the Cell, 14(11), 4486–4498. http://doi.org/10.1091/mbc.E03-02-0096
0	Slk19	delete	Cdc5	OE							1	microscopy time course	mad1∆, Slk19∆, Gal-Cdc5 (note Nuclear/Cytoplasmic Cdc14 not distinguished)	Visintin, R., Stegmeier, F., & Amon, A. (2003). The role of the polo kinase Cdc5 in controlling Cdc14 localization. Molecular Biology of the Cell, 14(11), 4486–4498. http://doi.org/10.1091/mbc.E03-02-0096
0	Slk19	delete	Spo12	OE							1	microscopy time course	mad1∆, Slk19∆, Gal-Spo12	Visintin, R., Stegmeier, F., & Amon, A. (2003). The role of the polo kinase Cdc5 in controlling Cdc14 localization. Molecular Biology of the Cell, 14(11), 4486–4498. http://doi.org/10.1091/mbc.E03-02-0096
1	Esp1	OE	Slk19	delete							0	microscopy time course	Slk19∆, Gal-Esp1, nocodazole arrest	Visintin, R., Stegmeier, F., & Amon, A. (2003). The role of the polo kinase Cdc5 in controlling Cdc14 localization. Molecular Biology of the Cell, 14(11), 4486–4498. http://doi.org/10.1091/mbc.E03-02-0097
0	Esp1	KD	Cdc5	OE							1	microscopy time course	Gal-Cdc5, mad1∆, esp1-1, mcd1-1 (so spindle can extend)	Visintin, R., Stegmeier, F., & Amon, A. (2003). The role of the polo kinase Cdc5 in controlling Cdc14 localization. Molecular Biology of the Cell, 14(11), 4486–4498. http://doi.org/10.1091/mbc.E03-02-0098
0	Esp1	KD	Spo12	OE							1	microscopy time course	Gal-Spo12, mad1∆, esp1-1, mcd1-1	Visintin, R., Stegmeier, F., & Amon, A. (2003). The role of the polo kinase Cdc5 in controlling Cdc14 localization. Molecular Biology of the Cell, 14(11), 4486–4498. http://doi.org/10.1091/mbc.E03-02-0098
0	Spo12	delete	Esp1	OE							0	microscopy time course	Gal-Esp1, mad1∆, bns1∆, spo12∆	Visintin, R., Stegmeier, F., & Amon, A. (2003). The role of the polo kinase Cdc5 in controlling Cdc14 localization. Molecular Biology of the Cell, 14(11), 4486–4498. http://doi.org/10.1091/mbc.E03-02-0099
0	Spo12	delete	Cdc5	OE							1	microscopy time course	Gal-Cdc5, spo12∆, mad1∆, bns1∆	Visintin, R., Stegmeier, F., & Amon, A. (2003). The role of the polo kinase Cdc5 in controlling Cdc14 localization. Molecular Biology of the Cell, 14(11), 4486–4498. http://doi.org/10.1091/mbc.E03-02-0099
0	Cdc5	deplete									0	microscopy time course	MET-CDC5 depletion	Visintin, R., Stegmeier, F., & Amon, A. (2003). The role of the polo kinase Cdc5 in controlling Cdc14 localization. Molecular Biology of the Cell, 14(11), 4486–4498. http://doi.org/10.1091/mbc.E03-02-0100
0	Cdc5	deplete									0	microscopy time course	MET-CDC5 depletion	Visintin, R., Stegmeier, F., & Amon, A. (2003). The role of the polo kinase Cdc5 in controlling Cdc14 localization. Molecular Biology of the Cell, 14(11), 4486–4498. http://doi.org/10.1091/mbc.E03-02-0100
0	Cdc5	deplete	Esp1	OE							0	microscopy time course	MET-CDC5 depletion, Gal-Esp1	Visintin, R., Stegmeier, F., & Amon, A. (2003). The role of the polo kinase Cdc5 in controlling Cdc14 localization. Molecular Biology of the Cell, 14(11), 4486–4498. http://doi.org/10.1091/mbc.E03-02-0100
0	Cdc5	deplete	Spo12	OE							1	microscopy time course	MET-CDC5 depletion, questionable, Gal-Spo12	Visintin, R., Stegmeier, F., & Amon, A. (2003). The role of the polo kinase Cdc5 in controlling Cdc14 localization. Molecular Biology of the Cell, 14(11), 4486–4498. http://doi.org/10.1091/mbc.E03-02-0100
0	Spo12	delete									0	microscopy time course	spo12∆ bns1∆	Visintin, R., Stegmeier, F., & Amon, A. (2003). The role of the polo kinase Cdc5 in controlling Cdc14 localization. Molecular Biology of the Cell, 14(11), 4486–4498. http://doi.org/10.1091/mbc.E03-02-0100
0	Net1	hyperactive									0	microscopy	net1-6cdk	Azzam, R., Chen, S. L., Shou, W., Mah, A. S., Alexandru, G., Nasmyth, K., et al. (2004). Phosphorylation by cyclin B-Cdk underlies release of mitotic exit activator Cdc14 from the nucleolus. Science, 305(5683), 516–519. http://doi.org/10.1126/science.1099402
1	CDK	OE									1	micrsocopy	undegradable Clb2DK, probably Nocodazole but doesn't say anywhere!	Azzam, R., Chen, S. L., Shou, W., Mah, A. S., Alexandru, G., Nasmyth, K., et al. (2004). Phosphorylation by cyclin B-Cdk underlies release of mitotic exit activator Cdc14 from the nucleolus. Science, 305(5683), 516–519. http://doi.org/10.1126/science.1099402
0											1	microscopy	Nocodazole + mad1∆	Stegmeier, F., Visintin, R., & Amon, A. (2002). Separase, polo kinase, the kinetochore protein Slk19, and Spo12 function in a network that controls Cdc14 localization during early anaphase. Cell, 108(2), 207–220.
0	CDK	OE									1	microscopy + western blots	OE of stabilised Clb2	Stegmeier, F., Visintin, R., & Amon, A. (2002). Separase, polo kinase, the kinetochore protein Slk19, and Spo12 function in a network that controls Cdc14 localization during early anaphase. Cell, 108(2), 207–220.
0	Zds1	delete									0	microscopy	zds1∆, zds2∆	Rossio, V., & Yoshida, S. (2011). Spatial regulation of Cdc55–PP2A by Zds1/Zds2 controls mitotic entry and mitotic exit in budding yeast. The Journal of Cell Biology, 193(3), 445–454. http://doi.org/10.1083/jcb.201101135
0	Zds1	delete	PP2A_Cdc55	Cytoplasm							1	microscopy	zds1∆, zds2∆, Cdc55-NES	Rossio, V., & Yoshida, S. (2011). Spatial regulation of Cdc55–PP2A by Zds1/Zds2 controls mitotic entry and mitotic exit in budding yeast. The Journal of Cell Biology, 193(3), 445–454. http://doi.org/10.1083/jcb.201101135
0	PP2A_Cdc55	Nucleus									0	microscopy	Cdc55-NLS	Rossio, V., & Yoshida, S. (2011). Spatial regulation of Cdc55–PP2A by Zds1/Zds2 controls mitotic entry and mitotic exit in budding yeast. The Journal of Cell Biology, 193(3), 445–454. http://doi.org/10.1083/jcb.201101135
0	PP2A_Cdc55	Cytoplasm									1	microscopy	Cdc55-NES	Rossio, V., & Yoshida, S. (2011). Spatial regulation of Cdc55–PP2A by Zds1/Zds2 controls mitotic entry and mitotic exit in budding yeast. The Journal of Cell Biology, 193(3), 445–454. http://doi.org/10.1083/jcb.201101135
0	Zds1	OE	APC_Cdc20	deplete							1	microscopy	Gal-Zds1(or Zds2), Cdc20 depletion	Queralt, E., & Uhlmann, F. (2008). Separase cooperates with Zds1 and Zds2 to activate Cdc14 phosphatase in early anaphase. The Journal of Cell Biology, 182(5), 873–883. http://doi.org/10.1083/jcb.200801054
0	Zds1	OE	CDK_high	KD	CDK_low	KD	APC_Cdc20	deplete			0	microscopy	Gal-Zds1, Cdc20 depletion, Cdc28-as1	Queralt, E., & Uhlmann, F. (2008). Separase cooperates with Zds1 and Zds2 to activate Cdc14 phosphatase in early anaphase. The Journal of Cell Biology, 182(5), 873–883. http://doi.org/10.1083/jcb.200801054
1	Esp1	OE	Zds1	delete							0	microscopy	zds1∆, zds2∆, Gal-Esp1, nocodazole arrest	Queralt, E., & Uhlmann, F. (2008). Separase cooperates with Zds1 and Zds2 to activate Cdc14 phosphatase in early anaphase. The Journal of Cell Biology, 182(5), 873–883. http://doi.org/10.1083/jcb.200801055
0	Zds1	OE	Esp1	KD	APC_Cdc20	deplete					1	microscopy	Gal-Zds1, Cdc20 depletion, esp1-2	Queralt, E., & Uhlmann, F. (2008). Separase cooperates with Zds1 and Zds2 to activate Cdc14 phosphatase in early anaphase. The Journal of Cell Biology, 182(5), 873–883. http://doi.org/10.1083/jcb.200801054
0	Zds1	OE	Slk19	delete	APC_Cdc20	deplete					1	microscopy	Gal-Zds1, Cdc20 depletion, slk19D	Queralt, E., & Uhlmann, F. (2008). Separase cooperates with Zds1 and Zds2 to activate Cdc14 phosphatase in early anaphase. The Journal of Cell Biology, 182(5), 873–883. http://doi.org/10.1083/jcb.200801054
0	Zds1	OE	Spo12	delete	APC_Cdc20	deplete					1	microscopy	Gal-Zds1, Cdc20 depletion, spo12D	Queralt, E., & Uhlmann, F. (2008). Separase cooperates with Zds1 and Zds2 to activate Cdc14 phosphatase in early anaphase. The Journal of Cell Biology, 182(5), 873–883. http://doi.org/10.1083/jcb.200801054
1	CDK_high	delete	Fob1	delete							1	microscopy	fob1∆,clb5∆	Stegmeier, F., Huang, J., Rahal, R., Zmolik, J., Moazed, D., & Amon, A. (2004). The Replication Fork Block Protein Fob1 Functions as a Negative Regulator of the FEAR Network. Current Biology, 14(6), 467–480. http://doi.org/10.1016/j.cub.2004.03.009
1	CDK_high	delete									0	microscopy	clb5∆	Stegmeier, F., Huang, J., Rahal, R., Zmolik, J., Moazed, D., & Amon, A. (2004). The Replication Fork Block Protein Fob1 Functions as a Negative Regulator of the FEAR Network. Current Biology, 14(6), 467–480. http://doi.org/10.1016/j.cub.2004.03.009
0	Fob1	OE									0	microscopy	Gal-Fob1	Stegmeier, F., Huang, J., Rahal, R., Zmolik, J., Moazed, D., & Amon, A. (2004). The Replication Fork Block Protein Fob1 Functions as a Negative Regulator of the FEAR Network. Current Biology, 14(6), 467–480. http://doi.org/10.1016/j.cub.2004.03.009
0	Spo12	delete	Fob1	delete							1	microscopy	fob1∆, spo12∆, mad1∆	Stegmeier, F., Huang, J., Rahal, R., Zmolik, J., Moazed, D., & Amon, A. (2004). The Replication Fork Block Protein Fob1 Functions as a Negative Regulator of the FEAR Network. Current Biology, 14(6), 467–480. http://doi.org/10.1016/j.cub.2004.03.009
0	Spo12	delete									0	microscopy	spo12∆, mad1∆	Stegmeier, F., Huang, J., Rahal, R., Zmolik, J., Moazed, D., & Amon, A. (2004). The Replication Fork Block Protein Fob1 Functions as a Negative Regulator of the FEAR Network. Current Biology, 14(6), 467–480. http://doi.org/10.1016/j.cub.2004.03.009
1	Cdc5	OE									1	microscopy	Gal-Cdc5, nocodazole	Shou, W., Azzam, R., Chen, S. L., Huddleston, M. J., Baskerville, C., Charbonneau, H., et al. (2002). Cdc5 influences phosphorylation of Net1 and disassembly of the RENT complex. BMC Molecular Biology, 3(1), 3. http://doi.org/10.1186/1471-2199-3-5
1											0
0											1
