## Supplementrary File 3 for "Unifying the mechanism of mitotic exit control in a spatio-temporal logical model"

### Sheet: Activity
Node	Rule	Description	Secondary Literature	Primary Literature
Lte1	Cla4	Cla4 phosphorylates Lte1.		Bertazzi, D. T., Kurtulmus, B., & Pereira, G. (2011). The cortical protein Lte1 promotes mitotic exit by inhibiting the spindle position checkpoint kinase Kin4. The Journal of Cell Biology, 193(6), 1033–1048. http://doi.org/10.1083/jcb.201101056
Kin4	! Lte1	Lte1 binds Kin4 and inhibits its kinase activity.		Bertazzi, D. T., Kurtulmus, B., & Pereira, G. (2011). The cortical protein Lte1 promotes mitotic exit by inhibiting the spindle position checkpoint kinase Kin4. The Journal of Cell Biology, 193(6), 1033–1048.
Bfa1_high	(! Lte1 & ! Cdc5 & Bfa1_low) | (! Lte1 & ! Cdc14_low & CDK_low & Bfa1_low)	Cdc5 phosphorylates and inactivates Bfa1, CDK promotes Bfa1 activity and this is reversed by Cdc14 activity. We require regulation of Lte1 (possibly indirectly), in line with the findings of Caydasi et al. (2017).	Scarfone, I., & Piatti, S. (2015). Coupling spindle position with mitotic exit in budding yeast: The multifaceted role of the small GTPase Tem1. Small GTPases, 6(4), 196–201. http://doi.org/10.1080/21541248.2015.1109028	Geymonat, M., Spanos, A., Walker, P. A., Johnston, L. H., & Sedgwick, S. G. (2003). In vitro regulation of budding yeast Bfa1/Bub2 GAP activity by Cdc5. Journal of Biological Chemistry, 278(17), 14591–14594. http://doi.org/10.1074/jbc.C300059200	Caydasi, A. K., Khmelinskii, A., Duenas-Sanchez, R., Kurtulmus, B., Knop, M., & Pereira, G. (2017). Temporal and compartment-specific signals coordinate mitotic exit with spindle position. Nature Communications, 8, 14129. http://doi.org/10.1038/ncomms14129
Tem1_low	! Bfa1_high | ! Bub2_high | ! Amn1	Tem1 is a GTPase, Bub2-Bfa1 act as a GAP, Amn1 binds Tem1, inhibiting Tem1-Cdc15 interaction	Scarfone, I., & Piatti, S. (2015). Coupling spindle position with mitotic exit in budding yeast: The multifaceted role of the small GTPase Tem1. Small GTPases, 6(4), 196–201. http://doi.org/10.1080/21541248.2015.1109028	Geymonat, M., Spanos, A., Walker, P. A., Johnston, L. H., & Sedgwick, S. G. (2003). In vitro regulation of budding yeast Bfa1/Bub2 GAP activity by Cdc5. Journal of Biological Chemistry, 278(17), 14591–14594. http://doi.org/10.1074/jbc.C300059200
Tem1_high	(! Bfa1_low & Tem1_low) | (! Bub2_low & Tem1_low) | (! Amn1 & Tem1_low)	Tem1 is a GTPase, Bub2-Bfa1 act as a GAP, Amn1 binds Tem1, inhibiting Tem1-Cdc15 interaction	Scarfone, I., & Piatti, S. (2015). Coupling spindle position with mitotic exit in budding yeast: The multifaceted role of the small GTPase Tem1. Small GTPases, 6(4), 196–201. http://doi.org/10.1080/21541248.2015.1109028	Geymonat, M., Spanos, A., Walker, P. A., Johnston, L. H., & Sedgwick, S. G. (2003). In vitro regulation of budding yeast Bfa1/Bub2 GAP activity by Cdc5. Journal of Biological Chemistry, 278(17), 14591–14594. http://doi.org/10.1074/jbc.C300059200
Pds1	! APC_Cdc20	Securin is ubiquitinated by APC_Cdc20 for destruction by proteosome.	Lew, D. J., & Burke, D. J. (2003). The Spindle Assembly and Spindle Position Checkpoints. Annual Review of Genetics, 37(1), 251–282. http://doi.org/10.1146/annurev.genet.37.042203.120656
Esp1	! Pds1	Securin forms an inhibitory complex with seperase.	Rock, J. M., & Amon, A. (2009). The FEAR network. Current Biology, 19(23), R1063–R1068. http://doi.org/10.1016/j.cub.2009.10.002
Slk19	Esp1	Seperase cleaves Slk19.	Rock, J. M., & Amon, A. (2009). The FEAR network. Current Biology, 19(23), R1063–R1068. http://doi.org/10.1016/j.cub.2009.10.002	Sullivan, M., Lehane, C., & Uhlmann, F. (2001). Orchestrating anaphase and mitotic exit: separase cleavage and localization of Slk19. Nature Cell Biology, 3(9), 771–777. http://doi.org/10.1038/ncb0901-771
Zds1	(Esp1 & Slk19)	Zds1/2 functions to exclude PP2A-Cdc55 from the Nucleus, it is unclear how it is regulated but it immunoprecipitates with Esp1, which functions in a complex with Slk19.	Rock, J. M., & Amon, A. (2009). The FEAR network. Current Biology, 19(23), R1063–R1068. http://doi.org/10.1016/j.cub.2009.10.002	Sullivan, M., & Uhlmann, F. (2003). A non-proteolytic function of separase links the onset of anaphase to mitotic exit. Nature Cell Biology, 5(3), 249–254. http://doi.org/10.1038/ncb940	Rossio, V., & Yoshida, S. (2011). Spatial regulation of Cdc55–PP2A by Zds1/Zds2 controls mitotic entry and mitotic exit in budding yeast. The Journal of Cell Biology, 193(3), 445–454. http://doi.org/10.1083/jcb.201101134	Queralt, E., & Uhlmann, F. (2008). Separase cooperates with Zds1 and Zds2 to activate Cdc14 phosphatase in early anaphase. The Journal of Cell Biology, 182(5), 873–883. http://doi.org/10.1083/jcb.200801054
Cdc5	CDK_low	Cdc5 is phosphorylated by CDK.		Rodriguez-Rodriguez, J.-A., Moyano, Y., Játiva, S., & Queralt, E. (2016). Mitotic Exit Function of Polo-like Kinase Cdc5 Is Dependent on Sequential Activation by Cdk1. CellReports, 15(9), 2050–2062. http://doi.org/10.1016/j.celrep.2016.04.079
Fob1	! Spo12	Spo12 interacts with Fob1 and inhibits through an unknown mechanism.		Stegmeier, F., Huang, J., Rahal, R., Zmolik, J., Moazed, D., & Amon, A. (2004). The Replication Fork Block Protein Fob1 Functions as a Negative Regulator of the FEAR Network. Current Biology, 14(6), 467–480.
Spo12	CDK_low	Spo12 phosphorylation on S118 by CDK is required for its activity (complex feedback loop here but simplified).		Tomson, B. N., Rahal, R., Reiser, V., Monje-Casas, F., Mekhail, K., Moazed, D., & Amon, A. (2009). Regulation of Spo12 Phosphorylation and Its Essential Role in the FEAR Network. Current Biology, 19(6), 449–460. http://doi.org/10.1016/j.cub.2009.02.024

### Sheet: Localization
Node	Rule	Description	Secondary Literature	Primary Literature
Kin4.SPB	(PP2A_Rts1A & Spc72A & Kin4.Cytoplasm & ! Lte1A)	Hyperphosphorylated forms of Kin4 do not load onto the SPB, PP2A-Rts1 reverses Kin4 phosphorylation allowing it to load, Lte1 inhibits Kin4 by many mechanisms including forming a complex. Spc72 is the scaffold for Kin4.	Weiss, E. L. (2012). Mitotic Exit and Separation of Mother and Daughter Cells. Genetics, 192(4), 1165–1202. http://doi.org/10.1534/genetics.112.145516	Chan, L. Y., & Amon, A. (2009). The protein phosphatase 2A functions in the spindle position checkpoint by regulating the checkpoint kinase Kin4. Genes & Development, 23(14), 1639–1649. http://doi.org/10.1101/gad.1804609	Falk, J. E., Chan, L. Y., & Amon, A. (2011). Lte1 promotes mitotic exit by controlling the localization of the spindle position checkpoint kinase Kin4. Proceedings of the National Academy of Sciences, 108(31), 12584–12590. http://doi.org/10.1073/pnas.1107784108	Gryaznova, Y., Caydasi, A. K., Malengo, G., & Sourjik, V. (2016). A FRET-based study reveals site-specific regulation of spindle position checkpoint proteins at yeast centrosomes. eLife, 5. http://doi.org/10.7554/eLife.14029
PP2A_Cdc55.Nucleus	! Zds1A | ! Slk19A	Cdc55 is excluded from the Nucleus in anaphase, this is caused by the formation of a complex with Zds1/2.		Rossio, V., & Yoshida, S. (2011). Spatial regulation of Cdc55–PP2A by Zds1/Zds2 controls mitotic entry and mitotic exit in budding yeast. The Journal of Cell Biology, 193(3), 445–454.	Queralt, E., & Uhlmann, F. (2008). Separase cooperates with Zds1 and Zds2 to activate Cdc14 phosphatase in early anaphase. The Journal of Cell Biology, 182(5), 873–883. http://doi.org/10.1083/jcb.200801054
Cdc14_low.Nucleus	! Net1A	Net1 binds Cdc14 in the nucleolus, restricting it from the rest of the Nucleus.	Stegmeier, F., & Amon, A. (2004). Closing Mitosis: The Functions of the Cdc14 Phosphatase and Its Regulation. Annual Review of Genetics, 38(1), 203–232. http://doi.org/10.1146/annurev.genet.38.072902.093051	Shou, W., Seol, J. H., Baskerville, C., Moazed, D., Chen, Z. W., Jang, J., et al. (1999). Exit from mitosis is triggered by Tem1-dependent release of the protein phosphatase Cdc14 from nucleolar RENT complex. Cell, 97(2), 233–244.
Cdc14_high.Nucleus	! Net1A	Net1 binds Cdc14 in the nucleolus, restricting it from the rest of the Nucleus.	Stegmeier, F., & Amon, A. (2004). Closing Mitosis: The Functions of the Cdc14 Phosphatase and Its Regulation. Annual Review of Genetics, 38(1), 203–232. http://doi.org/10.1146/annurev.genet.38.072902.093051	Shou, W., Seol, J. H., Baskerville, C., Moazed, D., Chen, Z. W., Jang, J., et al. (1999). Exit from mitosis is triggered by Tem1-dependent release of the protein phosphatase Cdc14 from nucleolar RENT complex. Cell, 97(2), 233–244.
CDK_high.Nucleus	(! APC_Cdc20A)	The APC subunit Cdc20 destroys some but not all cyclins eg Clb5 but not Clb2.	Weiss, E. L. (2012). Mitotic Exit and Separation of Mother and Daughter Cells. Genetics, 192(4), 1165–1202. http://doi.org/10.1534/genetics.112.145516
CDK_high.Cytoplasm	(! APC_Cdc20A)	The APC subunit Cdc20 destroys some but not all cyclins eg Clb5 but not Clb2.	Weiss, E. L. (2012). Mitotic Exit and Separation of Mother and Daughter Cells. Genetics, 192(4), 1165–1202. http://doi.org/10.1534/genetics.112.145516
Pds1.Nucleus	! APC_Cdc20A	The APC subunit Cdc20 destroys securin.	Weiss, E. L. (2012). Mitotic Exit and Separation of Mother and Daughter Cells. Genetics, 192(4), 1165–1202. http://doi.org/10.1534/genetics.112.145516
Kin4.Cytoplasm	! PolarityA	Kin4 is restricted to the mother cell compartment by unknown mechanism.	Scarfone, I., & Piatti, S. (2015). Coupling spindle position with mitotic exit in budding yeast: The multifaceted role of the small GTPase Tem1. Small GTPases, 6(4), 196–201. http://doi.org/10.1080/21541248.2015.1109023	Chan, L. Y., & Amon, A. (2010). Spindle Position Is Coordinated with Cell-Cycle Progression through Establishment of Mitotic Exit-Activating and -Inhibitory Zones. Molecular Cell, 39(3), 444–454. http://doi.org/10.1016/j.molcel.2010.07.032
Cdc5.SPB	APC_Cdc20A	Cdc5 moves from the nuclear to cytoplasmic side of the SPB after the onset of anaphase, by a currently unknown mechanism.		Botchkarev, V. V., Garabedian, M. V., Lemos, B., Paulissen, E., & Haber, J. E. (2017). The budding yeast Polo-like kinase localizes to distinct populations at centrosomes during mitosis. Molecular Biology of the Cell, 28(8), 1011–1020. http://doi.org/10.1091/mbc.E16-05-0324
Lte1.Cytoplasm	PolarityA	Lte1 localises to the bud compartment.	Scarfone, I., & Piatti, S. (2015). Coupling spindle position with mitotic exit in budding yeast: The multifaceted role of the small GTPase Tem1. Small GTPases, 6(4), 196–201. http://doi.org/10.1080/21541248.2015.1109023	Chan, L. Y., & Amon, A. (2010). Spindle Position Is Coordinated with Cell-Cycle Progression through Establishment of Mitotic Exit-Activating and -Inhibitory Zones. Molecular Cell, 39(3), 444–454. http://doi.org/10.1016/j.molcel.2010.07.032
CDK_low.SPB	(Nud1A & CDK_low.Cytoplasm & ! Mob1A & ! Dbf2A)	CDK localises to the SPB in a way that depends on Cdc15 activity. We hypothesise this is due to Cdc15 phosphorlyation of Nud1, and that its removal from the dSPB after MEN activation is a consequence of Mob1-Dbf2 activity. We propose Nud1 is the scaffold for CDK.		König, C., Maekawa, H., & Schiebel, E. (2010). Mutual regulation of cyclin-dependent kinase and the mitotic exit network. The Journal of Cell Biology, 188(3), 351–368. http://doi.org/10.1083/jcb.200911128
Cdc14_low.SPB	(Bub2_low.SPB & Bfa1_low.SPB & Cdc14_low.Cytoplasm)	Cdc14 localization at the SPB is controlled by BFa1, deletion of Bfa1 strongly reduces Cdc14 localization at SPB and Cdc14 is know to interact with Bfa1, suggesting Bub2-Bfa1 scaffolds Cdc14.		Pereira, G., Manson, C., Grindlay, J., & Schiebel, E. (2002). Regulation of the Bfa1p-Bub2p complex at spindle pole bodies by the cell cycle phosphatase Cdc14p. The Journal of Cell Biology, 157(3), 367–379. http://doi.org/10.1083/jcb.200112085
APC_Cdc20.Nucleus	! SACA	Cdc20 sequestered in the MCC until SAC release.	Lew, D. J., & Burke, D. J. (2003). The Spindle Assembly and Spindle Position Checkpoints. Annual Review of Genetics, 37(1), 251–282. http://doi.org/10.1146/annurev.genet.37.042203.120656
Bub2_high.SPB	(Bfa1_high.SPB & Bub2_high.Cytoplasm & Bub2_low.SPB)	Bub2-Bfa1 complex localizes to the SPB.		Pereira, G., Höfken, T., Grindlay, J., Manson, C., & Schiebel, E. (2000). The Bub2p spindle checkpoint links nuclear migration with mitotic exit. Molecular Cell, 6(1), 1–10.
Bfa1_high.SPB	(! Kin4A & Nud1.SPB & Bfa1_high.Cytoplasm & Bfa1_low.SPB)|(! Bmh1A & Nud1.SPB & Bfa1_high.Cytoplasm & Bfa1_low.SPB)|(! Kin4A & Bub2_high.SPB & Bfa1_high.Cytoplasm & Bfa1_low.SPB)	Kin4 keeps Bfa1 active by keeping it away from inhibitor Cdc5 at the SPB, both directly and through Bmh1. Some discussion over whether it is dynamical or quantitative, however Bfa1 level at SPB increases on spindle orientation. Nud1 is the key scaffold for Bfa1, as SPoC is still functional in spc72∆.	Scarfone, I., & Piatti, S. (2015). Coupling spindle position with mitotic exit in budding yeast: The multifaceted role of the small GTPase Tem1. Small GTPases, 6(4), 196–201. http://doi.org/10.1080/21541248.2015.1109023	Caydasi, A. K., & Pereira, G. (2009). Spindle alignment regulates the dynamic association of checkpoint proteins with yeast spindle pole bodies. Developmental Cell, 16(1), 146–156. http://doi.org/10.1016/j.devcel.2008.10.013	Caydasi, A. K., Lohel, M., Grünert, G., Dittrich, P., Pereira, G., & Ibrahim, B. (2012). A dynamical model of the spindle position checkpoint. Molecular Systems Biology, 8, 582. http://doi.org/10.1038/msb.2012.15	Gryaznova, Y., Caydasi, A. K., Malengo, G., & Sourjik, V. (2016). A FRET-based study reveals site-specific regulation of spindle position checkpoint proteins at yeast centrosomes. eLife, 5. http://doi.org/10.7554/eLife.14037
Tem1_low.SPB	(Bub2_high.SPB & Bfa1_high.SPB & Nud1.SPB & Tem1_low.Cytoplasm)	Tem1 localization to the SPB depends largely (although not entirely) upon interaction with Bub2/Bfa1.Nud1 is the scaffold for Tem1.	Scarfone, I., & Piatti, S. (2015). Coupling spindle position with mitotic exit in budding yeast: The multifaceted role of the small GTPase Tem1. Small GTPases, 6(4), 196–201. http://doi.org/10.1080/21541248.2015.1109023	Caydasi, A. K., Lohel, M., Grünert, G., Dittrich, P., Pereira, G., & Ibrahim, B. (2012). A dynamical model of the spindle position checkpoint. Molecular Systems Biology, 8, 582. http://doi.org/10.1038/msb.2012.15
Bub2_low.SPB	(Bub2_low.Cytoplasm & Nud1.SPB)	A low level of Bub2-Bfa1 localises at the SPB throughout mitosis. Nud1 is the scaffold for Bub2-Bfa1		Caydasi, A. K., Lohel, M., Grünert, G., Dittrich, P., Pereira, G., & Ibrahim, B. (2012). A dynamical model of the spindle position checkpoint. Molecular Systems Biology, 8, 582. http://doi.org/10.1038/msb.2012.15
Bfa1_low.SPB	(Bfa1_low.Cytoplasm & Nud1.SPB)	A low level of Bub2-Bfa1 localises at the SPB throughout mitosis. Nud1 is the scaffold for Bub2-Bfa1		Caydasi, A. K., Lohel, M., Grünert, G., Dittrich, P., Pereira, G., & Ibrahim, B. (2012). A dynamical model of the spindle position checkpoint. Molecular Systems Biology, 8, 582. http://doi.org/10.1038/msb.2012.15
Dbf2.SPB	(Mob1.SPB & Nud1A & Dbf2.Cytoplasm)	Dbf2 localizes to the SPB through interaction with Mob1.		Rock, J. M., Lim, D., Stach, L., Ogrodowicz, R. W., Keck, J. M., Jones, M. H., et al. (2013). Activation of the Yeast Hippo Pathway by Phosphorylation-Dependent Assembly of Signaling Complexes. Science, 340(6134), 871–875. http://doi.org/10.1126/science.1235822
Mob1.SPB	(Cdc15_high.SPB & Nud1A & Mob1.Cytoplasm & ! CDK_highA) | (Cdc15_high.SPB & Nud1A & Mob1.Cytoplasm & Tem1_highA) | (Cdc15_high.SPB & Nud1A & Mob1.Cytoplasm & Cdc14_highA)	Mob1 localises to the SPB through the action of Cdc15, this is prevented by high levels of CDK activity. We propose it can occur, despite high CDK activity, by the presence of hyperactive Tem1 or Cdc14. Nud1 is the scaffold for Mob1.		Rock, J. M., Lim, D., Stach, L., Ogrodowicz, R. W., Keck, J. M., Jones, M. H., et al. (2013). Activation of the Yeast Hippo Pathway by Phosphorylation-Dependent Assembly of Signaling Complexes. Science, 340(6134), 871–875. http://doi.org/10.1126/science.1235822
Cdc15_low.SPB	(Nud1.SPB & Cdc15_low.Cytoplasm & ! CDK_low.SPB & ! CDK_highA) | (Tem1_highA & Nud1.SPB & Cdc15_low.Cytoplasm) | (Nud1.SPB & Cdc15_low.Cytoplasm & Cdc14_lowA)	Low levels of Cdc15 associate with the SPB, but this is prevented by CDK activity, we propose this can be overcome by Cdc14 or hyperactive Tem1. Nud1 is the scaffold for Cdc15.	Scarfone, I., & Piatti, S. (2015). Coupling spindle position with mitotic exit in budding yeast: The multifaceted role of the small GTPase Tem1. Small GTPases, 6(4), 196–201. http://doi.org/10.1080/21541248.2015.1109023	Asakawa, K., Yoshida, S., Otake, F., & Toh-E, A. (2001). A novel functional domain of Cdc15 kinase is required for its interaction with Tem1 GTPase in Saccharomyces cerevisiae. Genetics, 157(4), 1437–1450.	König, C., Maekawa, H., & Schiebel, E. (2010). Mutual regulation of cyclin-dependent kinase and the mitotic exit network. The Journal of Cell Biology, 188(3), 351–368. http://doi.org/10.1083/jcb.200911128
Cdc15_high.SPB	(Nud1.SPB & Tem1_lowA & Cdc15_low.SPB & Cdc5A) | (Nud1.SPB & Tem1_highA & Cdc15_low.SPB)	High levels of Cdc15 require Tem1 activity to load at the SPB, we propose Cdc5 is also required for Cdc15 localization. Nud1 is the scaffold for Cdc15.	Scarfone, I., & Piatti, S. (2015). Coupling spindle position with mitotic exit in budding yeast: The multifaceted role of the small GTPase Tem1. Small GTPases, 6(4), 196–201. http://doi.org/10.1080/21541248.2015.1109023	Rock, J. M., & Amon, A. (2011). Cdc15 integrates Tem1 GTPase-mediated spatial signals with Polo kinase-mediated temporal cues to activate mitotic exit. Genes & Development, 25(18), 1943–1954. http://doi.org/10.1101/gad.17257711

### Sheet: LocSpecific
Node	Rule	Description	Secondary Literature	Primary Literature
Dbf2A.SPB	(Cdc15_highL.SPB & Mob1A.SPB & Dbf2L.SPB)	Dbf2 is activated by formation of a Mob1-Dbf2 complex, in a reaction that occurs only at SPBs and required Cdc15.		Rock, J. M., Lim, D., Stach, L., Ogrodowicz, R. W., Keck, J. M., Jones, M. H., et al. (2013). Activation of the Yeast Hippo Pathway by Phosphorylation-Dependent Assembly of Signaling Complexes. Science, 340(6134), 871–875. http://doi.org/10.1126/science.1235822
Dbf2A.Cytoplasm	(Dbf2A.SPB & Dbf2L.Cytoplasm)	Active Dbf2 interchange with cytoplasm is necessary for active Dbf2 to spread throughout the cell.
Dbf2A.Nucleus	(Dbf2A.Cytoplasm & Dbf2L.Nucleus)	Active Dbf2 interchange with cytoplasm is necessary for active Dbf2 to spread throughout the cell.
APC_Cdc20L.Cytoplasm	APC_Cdc20A.Nucleus	Active Cdc20 is released from MCC and able to spread throughout cell.
Cdc14_highL.Cytoplasm	(Cdc14_highL.Nucleus & Mob1L.Nucleus & Dbf2A.Nucleus & Cdc14_lowL.Cytoplasm)	NLS of Cdc14 phosphorylated by Dbf2-Mob1 promoting large-scale release from Nucleus.		Mohl, D. A., Huddleston, M. J., Collingwood, T. S., Annan, R. S., & Deshaies, R. J. (2009). Dbf2–Mob1 drives relocalization of protein phosphatase Cdc14 to the cytoplasm during exit from mitosis. The Journal of Cell Biology, 184(4), 527–539. http://doi.org/10.1083/jcb.200812022
Cdc14_lowL.Cytoplasm	Cdc14_highL.Nucleus	FEAR able to reach cytoplasm at low levels in order to activate MEN.
Cdc5A.SPB	(CDK_lowA.Cytoplasm & Cdc5L.SPB)	Cdc5 is phosphorylated by CDK, this must be possible even when CDK is not localised to SPB to allow for ME.		Rodriguez-Rodriguez, J.-A., Moyano, Y., Játiva, S., & Queralt, E. (2016). Mitotic Exit Function of Polo-like Kinase Cdc5 Is Dependent on Sequential Activation by Cdk1. CellReports, 15(9), 2050–2062. http://doi.org/10.1016/j.celrep.2016.04.079
Tem1_lowL.SPB	Tem1_highA.Cytoplasm	Constitutively active Tem1 localises symmetrically to SPBs.		Scarfone, I., Venturetti, M., Hotz, M., Lengefeld, J., Barral, Y., & Piatti, S. (2015). Asymmetry of the Budding Yeast Tem1 GTPase at Spindle Poles Is Required for Spindle Positioning But Not for Mitotic Exit. PLOS Genetics, 11(2), e1004938–29. http://doi.org/10.1371/journal.pgen.1004938
Tem1_highL.SPB	Tem1_highA.Cytoplasm & Tem1_lowL.SPB	Constitutively active Tem1 localises symmetrically to SPBs.		Scarfone, I., Venturetti, M., Hotz, M., Lengefeld, J., Barral, Y., & Piatti, S. (2015). Asymmetry of the Budding Yeast Tem1 GTPase at Spindle Poles Is Required for Spindle Positioning But Not for Mitotic Exit. PLOS Genetics, 11(2), e1004938–29. http://doi.org/10.1371/journal.pgen.1004938
Net1A.Nucleus	! CDK_lowA.Nucleus | (! Cdc5A.Nucleus & ! CDK_highA.Nucleus & ! Mob1A.Nucleus) | (PP2A_Cdc55A.Nucleus & ! Mob1A.Nucleus) | (Fob1A.Nucleus & ! Mob1A.Nucleus)| (! Cdc5A.Nucleus & ! CDK_highA.Nucleus & ! Dbf2A.Nucleus) | (PP2A_Cdc55A.Nucleus & ! Dbf2A.Nucleus) | (Fob1A.Nucleus & ! Dbf2A.Nucleus)	Net1 activity is complex but broadly is inhibited by phosphorylation by CDK, Cdc5 and Mob1-Dbf2, and protected by dephosphorylation by PP2A-Cdc55, its interaction with Cdc14 is stabilised by interaction with active Fob1.	Weiss, E. L. (2012). Mitotic Exit and Separation of Mother and Daughter Cells. Genetics, 192(4), 1165–1202. http://doi.org/10.1534/genetics.112.145516	Azzam, R., Chen, S. L., Shou, W., Mah, A. S., Alexandru, G., Nasmyth, K., et al. (2004). Phosphorylation by cyclin B-Cdk underlies release of mitotic exit activator Cdc14 from the nucleolus. Science, 305(5683), 516–519. http://doi.org/10.1126/science.1099402	Shou, W., Seol, J. H., Baskerville, C., Moazed, D., Chen, Z. W., Jang, J., et al. (1999). Exit from mitosis is triggered by Tem1-dependent release of the protein phosphatase Cdc14 from nucleolar RENT complex. Cell, 97(2), 233–244	Shou, W., Azzam, R., Chen, S. L., Huddleston, M. J., Baskerville, C., Charbonneau, H., et al. (2002). Cdc5 influences phosphorylation of Net1 and disassembly of the RENT complex. BMC Molecular Biology, 3(1), 3. http://doi.org/10.1186/1471-2199-3-5	Stegmeier, F., Huang, J., Rahal, R., Zmolik, J., Moazed, D., & Amon, A. (2004). The Replication Fork Block Protein Fob1 Functions as a Negative Regulator of the FEAR Network. Current Biology, 14(6), 467–480. http://doi.org/10.1016/j.cub.2004.03.009	Queralt, E., Lehane, C., Novák, B., & Uhlmann, F. (2006). Downregulation of PP2A(Cdc55) phosphatase by separase initiates mitotic exit in budding yeast. Cell, 125(4), 719–732. http://doi.org/10.1016/j.cell.2006.03.038
Nud1A.SPB	Cdc15_lowA.SPB	Cdc15 phosphorylates Nud1 to create scaffold for Mob1 and CDK.		Rock, J. M., Lim, D., Stach, L., Ogrodowicz, R. W., Keck, J. M., Jones, M. H., et al. (2013). Activation of the Yeast Hippo Pathway by Phosphorylation-Dependent Assembly of Signaling Complexes. Science, 340(6134), 871–875. http://doi.org/10.1126/science.1235822
Cdc15_highL.SPB	(Nud1L.SPB & Cdc15_lowL.SPB & ! CDK_lowA.Cytoplasm & Cdc5A.SPB) | (Nud1L.SPB & Cdc15_lowL.SPB & ! CDK_lowA.Cytoplasm & Tem1_lowA.SPB)	We propose Cdc15 can load onto SPBs in the absence of CDK phosphorylation depending on either Tem1 or Cdc5.		Caydasi, A. K., Khmelinskii, A., Duenas-Sanchez, R., Kurtulmus, B., Knop, M., & Pereira, G. (2017). Temporal and compartment-specific signals coordinate mitotic exit with spindle position. Nature Communications, 8, 14129. http://doi.org/10.1038/ncomms14129
Bfa1_highA.SPB	(! Cdc5A.SPB & ! Lte1A.Cytoplasm & Bfa1_lowA.SPB) | (! Cdc14_lowA.SPB & CDK_lowA.Cytoplasm & Bfa1_lowA.SPB & ! Lte1A.Cytoplasm)	Cdc5 phosphorylates and inactivates Bfa1, CDK promotes Bfa1 activity and this is reversed by Cdc14 activity. We require regulation of Lte1 (possibly indirectly), in line with the findings of Caydasi et al. (2017). These additional rules are required so cytoplasmic CDK and Lte1 can regulate Bfa1 at the SPB.	Scarfone, I., & Piatti, S. (2015). Coupling spindle position with mitotic exit in budding yeast: The multifaceted role of the small GTPase Tem1. Small GTPases, 6(4), 196–201. http://doi.org/10.1080/21541248.2015.1109028
