## Supplementrary File 4 for "Unifying the mechanism of mitotic exit control in a spatio-temporal logical model"

### Sheet: Activity
protein	mSPB	dSPB	Nucleus	Cytoplasm	Bud
Tem1low	0	0	0	0	0
Cdc15low	0	0	0	1	1
Cdc15high	0	0	0	1	1
Tem1high	0	0	0	0	0
Dbf2	0	0	0	0	0
Bfa1low	1	1	0	1	1
Bub2low	1	1	0	1	1
Mob1	0	0	0	0	0
Bfa1high	0	0	0	1	1
Bub2high	0	0	0	1	1
Kin4	1	1	0	1	0
Cdc5	0	0	1	0	0
CDKhigh	0	0	1	1	1
CDKlow	0	0	1	1	1
PP2ACdc55			1	1	1
Lte1			0	0	1
PP2ARts1			1	1	1
Zds1			0	0	0
Pds1			1	0	0
Esp1			0	0	0
Slk19			0	0	0
Amn1			0	1	1
Cla4			0	1	1
Cdc14low	0	0	0	0	0
Cdc14high	0	0	0	0	0
Spo12			1	0	0
Bmh1			0	1	1
SAC			1	0	0
APCCdc20			0	0	0
Nud1	0	0	0	0	0
Spc72	1	1	0	0	0
Polarity			0	0	1
Net1			1	0	0
Fob1			0	0	0
APCCdh1			0	0	0

### Sheet: Localization
protein	mSPB	dSPB	Nucleus	Cytoplasm	Bud
Tem1low	0	0	0	1	1
Cdc15low	0	0	0	1	1
Cdc15high	0	0	0	1	1
Tem1high	0	0	0	1	1
Dbf2	0	0	1	1	1
Mob1	0	0	1	1	1
Bfa1low	1	1	0	1	1
Bub2low	1	1	0	1	1
Bfa1high	0	0	0	1	1
Bub2high	0	0	0	1	1
Kin4	1	1	0	1	0
Cdc5	0	0	1	0	0
CDKhigh	0	0	1	1	1
CDKlow	0	0	1	1	1
PP2ACdc55			1	1	1
Lte1			0	0	1
PP2ARts1			1	1	1
Zds1			1	1	1
Pds1			1	0	0
Esp1			1	0	0
Slk19			1	0	0
Amn1			0	1	1
Cla4			0	1	1
Cdc14low	0	0	0	0	0
Cdc14high	0	0	0	0	0
Spo12			1	0	0
Bmh1			0	1	1
SAC			1	0	0
APCCdc20			0	0	0
Nud1	1	1	0	0	0
Spc72	1	1	0	0	0
Polarity			0	0	1
Net1			1	0	0
Fob1			1	0	0
APCCdh1			0	1	1
