## Supplementrary File 5 for "Unifying the mechanism of mitotic exit control in a spatio-temporal logical model"

### Sheet: Table - Simulations
Figure	Model	Protein 1	Mutation 1	Protein 2	Mutation 2	M_E	EA_E	LA_E	NP_E	M_T	EA_T	LA_T	NP_T
2	0	NA	NA	NA	NA	0	0	100	0	0	100	0	0
2	0	Cdc15	PM	NA	NA	0	0	100	0	0	0	0	0
2	0	Mob1	PM	NA	NA	0	0	100	0	0	100	0	0
2	0	Cdc15	PM	Mob1	PM	0	0	100	100	0	0	0	0
2	1	NA	NA	NA	NA	0	0	100	0	0	100	0	0
2	1	Cdc15	PM	NA	NA	0	100	100	0	0	0	0	0
2	1	Mob1	PM	NA	NA	0	0	100	0	0	100	0	0
2	1	Cdc15	PM	Mob1	PM	100	100	100	100	0	0	0	0
2	2	NA	NA	NA	NA	0	0	100	0	0	100	0	0
2	2	Cdc15	PM	NA	NA	0	100	100	0	0	0	0	0
2	2	Mob1	PM	NA	NA	0	0	100	0	0	100	0	0
2	2	Cdc15	PM	Mob1	PM	0	100	100	100	0	0	0	0
2	2	Bub2	delete	NA	NA	0	100	100	0	0	0	0	0
2	2	Bfa1	delete	NA	NA	0	100	100	0	0	0	0	0
2	3	Bub2	delete	NA	NA	100	100	100	100	0	0	0	0
2	3	Bfa1	delete	NA	NA	100	100	100	100	0	0	0	0
3	3	NA	NA	NA	NA	0	0	100	0	0	0	0	0
3	3	Spo12	delete	NA	NA	0	0	95	0	0	100	5	0
3	3	Kin4	delete	NA	NA	0	100	100	0	0	0	0	0
3	3	Spo12	delete	Kin4	delete	0	98	100	0	0	2	0	0
3	4	NA	NA	NA	NA	0	0	100	0	0	0	0	0
3	4	Spo12	delete	NA	NA	0	0	95	0	0	100	5	0
3	4	Kin4	delete	NA	NA	0	100	100	0	0	0	0	0
3	4	Spo12	delete	Kin4	delete	0	1	94	0	0	99	6	0
3	5	NA	NA	NA	NA	0	0	100	0	0	0	0	0
3	5	Cdc15	PM	Mob1	PM	0	100	100	100	0	0	0	0
3	5	Bub2	delete	NA	NA	100	100	100	100	0	0	0	0
3	5	Cdc5	KD	NA	NA	0	0	0	0	0	100	100	0
4B	5	Cdc5	OE	Cdc15	KD	0	0	0	0	0	0	0	0
4B	5	Cdc5	OE	Dbf2	KD	0	0	0	0	0	0	0	0
4C	5	Cdc5	OE	Mob1	delete	0	0	0	0	0	0	0	0
7	5	NA	NA	NA	NA	0	0	100	0	0	0	0	0
7	5	Bfa1	SPB	NA	NA	0	100	100	0	0	0	0	0
7	5	Bub2	SPB	NA	NA	0	100	100	0	0	0	0	0
7	5	Cdc5	SPB	NA	NA	0	100	100	0	0	0	0	0
7	5	Tem1	SPB	NA	NA	100	100	100	100	0	0	0	0
7	5	Cdc15	SPB	NA	NA	100	100	100	100	0	0	0	0
7	5	CDK	SPB	NA	NA	0	0	0	0	0	0	0	0
7	5	Kin4	SPB	NA	NA	0	0	0	0	0	100	100	0
7	5	Mob1	SPB	NA	NA	0	0	100	0	0	0	0	0
7	5	Dbf2	SPB	NA	NA	0	0	100	0	0	0	0	0
7	5	Cdc14	SPB	NA	NA	0	0	100	0	0	0	0	0
7	5	CDK	SPB	Bfa1	delete	100	100	100	100	0	0	0	0
7	5	Cdc15	dSPB	NA	NA	100	100	100	100	0	0	0	0
7	5	Cdc15	mSPB	NA	NA	100	100	100	100	0	0	0	0
7	5	CDK	dSPB	NA	NA	0	0	0	0	0	0	0	0
7	5	CDK	mSPB	NA	NA	0	0	100	0	0	0	0	0
S2	3	Cdc15	PM	Mob1	PM	0	100	100	100	0	0	0	0
S2	3a	Cdc15	PM	Mob1	PM	0	100	100	2	0	0	0	0
S2	4	Kin4	OE	NA	NA	0	0	0	0	0	100	100	0
S2	4a	Kin4	OE	NA	NA	0	0	100	0	0	100	0	0
