## Supplementrary File 6 for "Unifying the mechanism of mitotic exit control in a spatio-temporal logical model"

### Sheet: ValidationResults
SAC	Align	Protein 1	Perturbation 1	Protein 2	Perturbation 2	Protein 3	Perturbation 3	Protein 4	Perturbation 4	Protein 5	Perturbation 5	Cdc14	ME	Phenotype	Technique	Additional notes	Citation	MEs	timeouts	correct	direction	Correct?
0	1	Cdc5	KD	NA	NA	NA	NA	NA	NA	NA	NA	NA	0	Classic arrest	Growth	cdc5-1	Jaspersen, S. L., Charles, J. F., Tinker-Kulberg, R. L., & Morgan, D. O. (1998). A late mitotic regulatory network controlling cyclin destruction in Saccharomyces cerevisiae. Molecular Biology of the Cell, 9(10), 2803‚Äì2817.	0	100	0	0	TRUE
0	1	Cdc15	KD	NA	NA	NA	NA	NA	NA	NA	NA	NA	0	Classic arrest	Growth	cdc15-2	Jaspersen, S. L., Charles, J. F., Tinker-Kulberg, R. L., & Morgan, D. O. (1998). A late mitotic regulatory network controlling cyclin destruction in Saccharomyces cerevisiae. Molecular Biology of the Cell, 9(10), 2803‚Äì2817.	0	0	0	0	TRUE
0	1	Tem1	KD	NA	NA	NA	NA	NA	NA	NA	NA	NA	0	Classic arrest	Growth	tem1-3	Jaspersen, S. L., Charles, J. F., Tinker-Kulberg, R. L., & Morgan, D. O. (1998). A late mitotic regulatory network controlling cyclin destruction in Saccharomyces cerevisiae. Molecular Biology of the Cell, 9(10), 2803‚Äì2817.	0	0	0	0	TRUE
0	1	Cdc14	KD	NA	NA	NA	NA	NA	NA	NA	NA	NA	0	no ME FEAR NA	Growth	cdc14-1	Jaspersen, S. L., Charles, J. F., Tinker-Kulberg, R. L., & Morgan, D. O. (1998). A late mitotic regulatory network controlling cyclin destruction in Saccharomyces cerevisiae. Molecular Biology of the Cell, 9(10), 2803‚Äì2817.	0	100	0	0	TRUE
0	1	Dbf2	KD	NA	NA	NA	NA	NA	NA	NA	NA	NA	0	Classic arrest	Growth	dbf2-2	Jaspersen, S. L., Charles, J. F., Tinker-Kulberg, R. L., & Morgan, D. O. (1998). A late mitotic regulatory network controlling cyclin destruction in Saccharomyces cerevisiae. Molecular Biology of the Cell, 9(10), 2803‚Äì2817.	0	0	0	0	TRUE
0	1	Tem1	KD	Cdc5	OE	NA	NA	NA	NA	NA	NA	NA	1	WT	Growth	tem1-3, 2mic Cdc5	Jaspersen, S. L., Charles, J. F., Tinker-Kulberg, R. L., & Morgan, D. O. (1998). A late mitotic regulatory network controlling cyclin destruction in Saccharomyces cerevisiae. Molecular Biology of the Cell, 9(10), 2803‚Äì2817.	1	0	0	0	TRUE
0	1	Tem1	KD	Cdc15	OE	NA	NA	NA	NA	NA	NA	NA	1	WT	Growth	tem1-3, 2mic Cdc15	Jaspersen, S. L., Charles, J. F., Tinker-Kulberg, R. L., & Morgan, D. O. (1998). A late mitotic regulatory network controlling cyclin destruction in Saccharomyces cerevisiae. Molecular Biology of the Cell, 9(10), 2803‚Äì2817.	1	0	0	0	TRUE
0	1	Tem1	KD	Cdc14	OE	NA	NA	NA	NA	NA	NA	NA	1	WT	Growth	tem1-3, 2mic Cdc14	Jaspersen, S. L., Charles, J. F., Tinker-Kulberg, R. L., & Morgan, D. O. (1998). A late mitotic regulatory network controlling cyclin destruction in Saccharomyces cerevisiae. Molecular Biology of the Cell, 9(10), 2803‚Äì2817.	1	0	0	0	TRUE
0	1	Cdc5	KD	Cdc14	OE	NA	NA	NA	NA	NA	NA	NA	1	WT	Growth	weak, cdc5-1, 2mic Cdc14	Jaspersen, S. L., Charles, J. F., Tinker-Kulberg, R. L., & Morgan, D. O. (1998). A late mitotic regulatory network controlling cyclin destruction in Saccharomyces cerevisiae. Molecular Biology of the Cell, 9(10), 2803‚Äì2817.	1	0	0	0	TRUE
0	1	Cdc15	KD	Cdc14	OE	NA	NA	NA	NA	NA	NA	NA	1	WT	Growth	cdc15-2, 2mic Cdc14	Jaspersen, S. L., Charles, J. F., Tinker-Kulberg, R. L., & Morgan, D. O. (1998). A late mitotic regulatory network controlling cyclin destruction in Saccharomyces cerevisiae. Molecular Biology of the Cell, 9(10), 2803‚Äì2817.	1	0	0	0	TRUE
0	1	Mob1	delete	Spo12	OE	NA	NA	NA	NA	NA	NA	NA	0	WT	Growth	plasmid shuffle, 2mic Spo12	Caydasi, A. K., Khmelinskii, A., Duenas-Sanchez, R., Kurtulmus, B., Knop, M., & Pereira, G. (2017). Temporal and compartment-specific signals coordinate mitotic exit with spindle position. Nature Communications, 8, 14129. http://doi.org/10.1038/ncomms14129	0	0	0	0	TRUE
0	1	Tem1	delete	Spo12	OE	NA	NA	NA	NA	NA	NA	NA	0	WT	Growth	plasmid shuffle, 2mic Spo12	Caydasi, A. K., Khmelinskii, A., Duenas-Sanchez, R., Kurtulmus, B., Knop, M., & Pereira, G. (2017). Temporal and compartment-specific signals coordinate mitotic exit with spindle position. Nature Communications, 8, 14129. http://doi.org/10.1038/ncomms14129	0	0	0	0	TRUE
0	1	Cdc15	delete	Spo12	OE	NA	NA	NA	NA	NA	NA	NA	0	WT	Growth	plasmid shuffle, 2mic Spo12	Caydasi, A. K., Khmelinskii, A., Duenas-Sanchez, R., Kurtulmus, B., Knop, M., & Pereira, G. (2017). Temporal and compartment-specific signals coordinate mitotic exit with spindle position. Nature Communications, 8, 14129. http://doi.org/10.1038/ncomms14129	0	0	0	0	TRUE
0	1	Dbf2	delete	Spo12	OE	NA	NA	NA	NA	NA	NA	NA	0	WT	Growth	plasmid shuffle, 2mic Spo12	Caydasi, A. K., Khmelinskii, A., Duenas-Sanchez, R., Kurtulmus, B., Knop, M., & Pereira, G. (2017). Temporal and compartment-specific signals coordinate mitotic exit with spindle position. Nature Communications, 8, 14129. http://doi.org/10.1038/ncomms14129	0	0	0	0	TRUE
0	1	Mob1	delete	Spo12	OE	NA	NA	NA	NA	NA	NA	NA	0	WT	Growth	plasmid shuffle, 2mic Spo12	Caydasi, A. K., Khmelinskii, A., Duenas-Sanchez, R., Kurtulmus, B., Knop, M., & Pereira, G. (2017). Temporal and compartment-specific signals coordinate mitotic exit with spindle position. Nature Communications, 8, 14129. http://doi.org/10.1038/ncomms14129	0	0	0	0	TRUE
0	0	Lte1	OE	NA	NA	NA	NA	NA	NA	NA	NA	Cytoplasm	1	SPoC delete	microscopy	GAL1-10 Lte1, show that Lte1 is present in mother, dyn1D	Bardin, A. J., Visintin, R., & Amon, A. (2000). A mechanism for coupling exit from mitosis to partitioning of the nucleus. Cell.	1	0	0	0	TRUE
0	1	Cdc5	OE	Dbf2	KD	NA	NA	NA	NA	NA	NA	NA	1	WT	growth	Gal Cdc5, dfb2-2	Rodriguez-Rodriguez, J.-A., Moyano, Y., J√°tiva, S., & Queralt, E. (2016). Mitotic Exit Function of Polo-like Kinase Cdc5 Is Dependent on Sequential Activation by Cdk1. CellReports, 15(9), 2050‚Äì2062. http://doi.org/10.1016/j.celrep.2016.04.079	0	0	1	1	FALSE
0	0	Cdc5	OE	Esp1	KD	APC_Cdc20	deplete	NA	NA	NA	NA	Nucleolus	0	WT	microscopy	Gal Cdc5, esp1-1, cdc20 depletion	Rodriguez-Rodriguez, J.-A., Moyano, Y., J√°tiva, S., & Queralt, E. (2016). Mitotic Exit Function of Polo-like Kinase Cdc5 Is Dependent on Sequential Activation by Cdk1. CellReports, 15(9), 2050‚Äì2062. http://doi.org/10.1016/j.celrep.2016.04.079	1	0	1	-1	FALSE
0	1	PP2A_Cdc55	delete	NA	NA	NA	NA	NA	NA	NA	NA	NA	1	WT	NA	cdc55 delete	Baro, B., Rodriguez-Rodriguez, J.-A., Calabria, I., Hern√°ez, M. L., Gil, C., & Queralt, E. (2013). Dual Regulation of the Mitotic Exit Network (MEN) by PP2A-Cdc55 Phosphatase. PLOS Genetics, 9(12), e1003966‚Äì15. http://doi.org/10.1371/journal.pgen.1003966	1	0	0	0	TRUE
0	1	Cdc5	OE	Cdc15	KD	NA	NA	NA	NA	NA	NA	Cytoplasm	1	WT	microscopy	Gal-Cdc5 cdc15-2	Visintin, R., Stegmeier, F., & Amon, A. (2003). The role of the polo kinase Cdc5 in controlling Cdc14 localization. Molecular Biology of the Cell, 14(11), 4486‚Äì4498. http://doi.org/10.1091/mbc.E03-02-0096	0	0	1	1	FALSE
0	1	Cdc15	OE	Cdc5	deplete	NA	NA	NA	NA	NA	NA	Cytoplasm	1	no FEAR	microscopy	Gal-Cdc15[1-750], met-cdc5 depletion	Visintin, R., Stegmeier, F., & Amon, A. (2003). The role of the polo kinase Cdc5 in controlling Cdc14 localization. Molecular Biology of the Cell, 14(11), 4486‚Äì4498. http://doi.org/10.1091/mbc.E03-02-0096	1	0	0	0	TRUE
0	1	Tem1	OE	Lte1	delete	NA	NA	NA	NA	NA	NA	NA	1	WT	growth	lte1D, 2mic-Tem1	Shirayama, M., Matsui, Y., & Toh-E, A. (1994). The yeast TEM1 gene, which encodes a GTP-binding protein, is involved in termination of M phase. Molecular and Cellular Biology, 14(11), 7476‚Äì7482. http://doi.org/10.1128/MCB.14.11.7476	1	0	0	0	TRUE
0	1	Tem1	delete	NA	NA	NA	NA	NA	NA	NA	NA	NA	0	Classic arrest	growth	full delete in spore	Shirayama, M., Matsui, Y., & Toh-E, A. (1994). The yeast TEM1 gene, which encodes a GTP-binding protein, is involved in termination of M phase. Molecular and Cellular Biology, 14(11), 7476‚Äì7482. http://doi.org/10.1128/MCB.14.11.7477	0	0	0	0	TRUE
0	1	Cdc15	OE	Lte1	delete	NA	NA	NA	NA	NA	NA	NA	1	WT	growth	lte1D, 2mic-Cdc15	Shirayama, M., Matsui, Y., & Toh-E, A. (1994). The yeast TEM1 gene, which encodes a GTP-binding protein, is involved in termination of M phase. Molecular and Cellular Biology, 14(11), 7476‚Äì7482. http://doi.org/10.1128/MCB.14.11.7476	1	0	0	0	TRUE
0	1	Cdc15	OE	Tem1	KD	NA	NA	NA	NA	NA	NA	NA	1	WT	growth	tem1-3, 2mic-Cdc15	Shirayama, M., Matsui, Y., & Toh-E, A. (1994). The yeast TEM1 gene, which encodes a GTP-binding protein, is involved in termination of M phase. Molecular and Cellular Biology, 14(11), 7476‚Äì7482. http://doi.org/10.1128/MCB.14.11.7476	1	0	0	0	TRUE
0	1	Mob1	KD	NA	NA	NA	NA	NA	NA	NA	NA	NA	0	Classic arrest	microscopy	mob1-77	Luca, F. C., & Winey, M. (1998). MOB1, an essential yeast gene required for completion of mitosis and maintenance of ploidy. Molecular Biology of the Cell, 9(1), 29‚Äì46.	0	0	0	0	TRUE
1	0	Mob1	KD	NA	NA	NA	NA	NA	NA	NA	NA	NA	0	WT	microscopy	mob1-77, nocodazole	Luca, F. C., & Winey, M. (1998). MOB1, an essential yeast gene required for completion of mitosis and maintenance of ploidy. Molecular Biology of the Cell, 9(1), 29‚Äì46.	0	0	0	0	TRUE
0	0	Bub2	delete	NA	NA	NA	NA	NA	NA	NA	NA	NA	1	SPoC delete	microscopy	bub2D, kar9D	Pereira, G., H√∂fken, T., Grindlay, J., Manson, C., & Schiebel, E. (2000). The Bub2p spindle checkpoint links nuclear migration with mitotic exit. Molecular Cell, 6(1), 1‚Äì10.	1	0	0	0	TRUE
0	0	Bfa1	delete	NA	NA	NA	NA	NA	NA	NA	NA	NA	1	SPoC delete	microscopy	bfa1D, kar9D	Pereira, G., H√∂fken, T., Grindlay, J., Manson, C., & Schiebel, E. (2000). The Bub2p spindle checkpoint links nuclear migration with mitotic exit. Molecular Cell, 6(1), 1‚Äì10.	1	0	0	0	TRUE
0	1	Bfa1	delete	Cdc5	KD	NA	NA	NA	NA	NA	NA	NA	1	ME FEAR NA	microscopy morphology	bfa1‚àÜ, cdc5-2, weak rescue	Hu, F., Wang, Y., Liu, D., Li, Y., Qin, J., & Elledge, S. J. (2001). Regulation of the Bub2/Bfa1 GAP complex by Cdc5 and cell cycle checkpoints. Cell, 107(5), 655‚Äì665.	1	0	0	0	TRUE
0	1	Bub2	delete	Cdc5	KD	NA	NA	NA	NA	NA	NA	NA	1	ME FEAR NA	microscopy morphology	bub2‚àÜ, cdc5-2, weak rescue	Hu, F., Wang, Y., Liu, D., Li, Y., Qin, J., & Elledge, S. J. (2001). Regulation of the Bub2/Bfa1 GAP complex by Cdc5 and cell cycle checkpoints. Cell, 107(5), 655‚Äì665.	1	0	0	0	TRUE
1	0	Cdc5	OE	NA	NA	NA	NA	NA	NA	NA	NA	NA	1	early ME	flow	Nocodazole, Gal-Cdc5	Hu, F., Wang, Y., Liu, D., Li, Y., Qin, J., & Elledge, S. J. (2001). Regulation of the Bub2/Bfa1 GAP complex by Cdc5 and cell cycle checkpoints. Cell, 107(5), 655‚Äì665.	1	0	0	0	TRUE
1	0	Cdc5	OE	Cdc14	KD	NA	NA	NA	NA	NA	NA	NA	0	WT	flow	Nocodazole, Gal-Cdc5, cdc14-1	Hu, F., Wang, Y., Liu, D., Li, Y., Qin, J., & Elledge, S. J. (2001). Regulation of the Bub2/Bfa1 GAP complex by Cdc5 and cell cycle checkpoints. Cell, 107(5), 655‚Äì665.	0	0	0	0	TRUE
0	1	Bfa1	OE	NA	NA	NA	NA	NA	NA	NA	NA	NA	0	Classic arrest	microscopy	Gal-Bfa1	Ro, H.-S., Song, S., & Lee, K. S. (2002). Bfa1 can regulate Tem1 function independently of Bub2 in the mitotic exit network of Saccharomyces cerevisiae. Proceedings of the National Academy of Sciences, 99(8), 5436‚Äì5441. http://doi.org/10.1073/pnas.062059999	0	0	0	0	TRUE
0	1	Bfa1	OE	Bub2	delete	NA	NA	NA	NA	NA	NA	NA	0	Classic arrest	microscopy	Gal-Bfa1, bub2D	Ro, H.-S., Song, S., & Lee, K. S. (2002). Bfa1 can regulate Tem1 function independently of Bub2 in the mitotic exit network of Saccharomyces cerevisiae. Proceedings of the National Academy of Sciences, 99(8), 5436‚Äì5441. http://doi.org/10.1073/pnas.062059999	0	100	0	0	TRUE
0	1	Bfa1	delete	Bub2	OE	NA	NA	NA	NA	NA	NA	NA	1	WT	microscopy	Gal-Bub2, bfa1D	Ro, H.-S., Song, S., & Lee, K. S. (2002). Bfa1 can regulate Tem1 function independently of Bub2 in the mitotic exit network of Saccharomyces cerevisiae. Proceedings of the National Academy of Sciences, 99(8), 5436‚Äì5441. http://doi.org/10.1073/pnas.062059999	0	100	1	1	FALSE
0	1	Bfa1	OE	Tem1	OE	NA	NA	NA	NA	NA	NA	NA	1	WT	microscopy	Gal-Bfa1, 2mic Tem1	Ro, H.-S., Song, S., & Lee, K. S. (2002). Bfa1 can regulate Tem1 function independently of Bub2 in the mitotic exit network of Saccharomyces cerevisiae. Proceedings of the National Academy of Sciences, 99(8), 5436‚Äì5441. http://doi.org/10.1073/pnas.062059999	1	0	0	0	TRUE
0	1	Bfa1	OE	Cdc15	OE	NA	NA	NA	NA	NA	NA	NA	1	WT	microscopy	Gal-Bfa1, 2mic Cdc15	Ro, H.-S., Song, S., & Lee, K. S. (2002). Bfa1 can regulate Tem1 function independently of Bub2 in the mitotic exit network of Saccharomyces cerevisiae. Proceedings of the National Academy of Sciences, 99(8), 5436‚Äì5441. http://doi.org/10.1073/pnas.062059999	1	0	0	0	TRUE
0	1	Bfa1	OE	Cdc5	OE	NA	NA	NA	NA	NA	NA	NA	0	Classic arrest	microscopy	Gal-Bfa1, 2mic Cdc15	Ro, H.-S., Song, S., & Lee, K. S. (2002). Bfa1 can regulate Tem1 function independently of Bub2 in the mitotic exit network of Saccharomyces cerevisiae. Proceedings of the National Academy of Sciences, 99(8), 5436‚Äì5441. http://doi.org/10.1073/pnas.062059999	1	0	1	-1	FALSE
0	0	Kin4	delete	NA	NA	NA	NA	NA	NA	NA	NA	Cytoplasm	1	SPoC delete	microscopy	Kin4‚àÜ, dyn1‚àÜ or kar9‚àÜ	Pereira, G., & Schiebel, E. (2005). Kin4 Kinase Delays Mitotic Exit in Response to Spindle Alignment Defects. Molecular Cell, 19(2), 209‚Äì221. http://doi.org/10.1016/j.molcel.2005.05.030	1	0	0	0	TRUE
1	0	Kin4	delete	NA	NA	NA	NA	NA	NA	NA	NA	Nucleolus	0	WT	microscopy	nocodazole, kin4D	Pereira, G., & Schiebel, E. (2005). Kin4 Kinase Delays Mitotic Exit in Response to Spindle Alignment Defects. Molecular Cell, 19(2), 209‚Äì221. http://doi.org/10.1016/j.molcel.2005.05.030	0	0	0	0	TRUE
0	1	Lte1	delete	NA	NA	NA	NA	NA	NA	NA	NA	Nucleus	1	Classic arrest	microscopy	lte1‚àÜ (can also combine with Ste20)	Pereira, G., & Schiebel, E. (2005). Kin4 Kinase Delays Mitotic Exit in Response to Spindle Alignment Defects. Molecular Cell, 19(2), 209‚Äì221. http://doi.org/10.1016/j.molcel.2005.05.031	1	0	0	0	TRUE
0	1	Lte1	delete	Bub2	delete	NA	NA	NA	NA	NA	NA	Cytoplasm	1	WT	microscopy	lte1‚àÜ (can also combine with Ste20)	Pereira, G., & Schiebel, E. (2005). Kin4 Kinase Delays Mitotic Exit in Response to Spindle Alignment Defects. Molecular Cell, 19(2), 209‚Äì221. http://doi.org/10.1016/j.molcel.2005.05.031	1	0	0	0	TRUE
0	1	Lte1	delete	Kin4	delete	NA	NA	NA	NA	NA	NA	Cytoplasm	1	WT	microscopy	lte1‚àÜ (can also combine with Ste20)	Pereira, G., & Schiebel, E. (2005). Kin4 Kinase Delays Mitotic Exit in Response to Spindle Alignment Defects. Molecular Cell, 19(2), 209‚Äì221. http://doi.org/10.1016/j.molcel.2005.05.031	1	0	0	0	TRUE
0	1	Kin4	delete	Cdc5	KD	NA	NA	NA	NA	NA	NA	NA	0	no ME FEAR NA	growth	cdc5-10, kin4‚àÜ	Pereira, G., & Schiebel, E. (2005). Kin4 Kinase Delays Mitotic Exit in Response to Spindle Alignment Defects. Molecular Cell, 19(2), 209‚Äì221. http://doi.org/10.1016/j.molcel.2005.05.032	0	100	0	0	TRUE
0	1	Kin4	OE	NA	NA	NA	NA	NA	NA	NA	NA	NA	0	Classic arrest	microscopy	Gal-Kin4	D‚ÄôAquino, K. E., Monje-Casas, F., Paulson, J., Reiser, V., Charles, G. M., Lai, L., et al. (2005). The Protein Kinase Kin4 Inhibits Exit from Mitosis in Response to Spindle Position Defects. Molecular Cell, 19(2), 223‚Äì234. http://doi.org/10.1016/j.molcel.2005.06.005	0	100	0	0	TRUE
0	1	Kin4	OE	Bub2	delete	NA	NA	NA	NA	NA	NA	NA	1	WT	microscopy	Gal-Kin4, bub2‚àÜ	D‚ÄôAquino, K. E., Monje-Casas, F., Paulson, J., Reiser, V., Charles, G. M., Lai, L., et al. (2005). The Protein Kinase Kin4 Inhibits Exit from Mitosis in Response to Spindle Position Defects. Molecular Cell, 19(2), 223‚Äì234. http://doi.org/10.1016/j.molcel.2005.06.005	1	0	0	0	TRUE
0	1	Kin4	OE	Cdc15	OE	NA	NA	NA	NA	NA	NA	NA	1	WT	microscopy	Gal-Kin4, hyperactive cdc15 OE	D‚ÄôAquino, K. E., Monje-Casas, F., Paulson, J., Reiser, V., Charles, G. M., Lai, L., et al. (2005). The Protein Kinase Kin4 Inhibits Exit from Mitosis in Response to Spindle Position Defects. Molecular Cell, 19(2), 223‚Äì234. http://doi.org/10.1016/j.molcel.2005.06.005	1	0	0	0	TRUE
0	0	Kin4	delete	APC_Cdc20	deplete	NA	NA	NA	NA	NA	NA	NA	0	WT	microscopy	kin4D, Cdc20 depletion	D‚ÄôAquino, K. E., Monje-Casas, F., Paulson, J., Reiser, V., Charles, G. M., Lai, L., et al. (2005). The Protein Kinase Kin4 Inhibits Exit from Mitosis in Response to Spindle Position Defects. Molecular Cell, 19(2), 223‚Äì234. http://doi.org/10.1016/j.molcel.2005.06.005	0	0	0	0	TRUE
0	1	Amn1	OE	NA	NA	NA	NA	NA	NA	NA	NA	NA	0	Classic arrest	microscopy	maybe just delay, Gal1-Amn1	Wang, Y., Shirogane, T., Liu, D., Harper, J. W., & Elledge, S. J. (2003). Exit from exit: resetting the cell cycle through Amn1 inhibition of G protein signaling. Cell, 112(5), 697‚Äì709.	0	0	0	0	TRUE
0	1	Amn1	OE	Tem1	OE	NA	NA	NA	NA	NA	NA	NA	1	WT	microscopy	Gal1-Tem1, Gal1-Amn1 OE	Wang, Y., Shirogane, T., Liu, D., Harper, J. W., & Elledge, S. J. (2003). Exit from exit: resetting the cell cycle through Amn1 inhibition of G protein signaling. Cell, 112(5), 697‚Äì709.	1	0	0	0	TRUE
0	0	Amn1	delete	NA	NA	NA	NA	NA	NA	NA	NA	NA	1	SPoC delete	microscopy	Amn1‚àÜ with kar9‚àÜ, act5-ts	Wang, Y., Shirogane, T., Liu, D., Harper, J. W., & Elledge, S. J. (2003). Exit from exit: resetting the cell cycle through Amn1 inhibition of G protein signaling. Cell, 112(5), 697‚Äì709.	1	0	0	0	TRUE
0	1	Amn1	OE	Bfa1	delete	NA	NA	NA	NA	NA	NA	NA	1	WT	growth	Gal-Amn1, bfa1‚àÜ	Wang, Y., & Ng, T.-Y. (2006). Phosphatase 2A negatively regulates mitotic exit in Saccharomyces cerevisiae. Molecular Biology of the Cell, 17(1), 80‚Äì89. http://doi.org/10.1091/mbc.E04-12-1109	0	100	1	1	FALSE
0	1	Amn1	OE	Bub2	delete	NA	NA	NA	NA	NA	NA	NA	1	WT	growth	Gal-Amn1, bub2‚àÜ	Wang, Y., & Ng, T.-Y. (2006). Phosphatase 2A negatively regulates mitotic exit in Saccharomyces cerevisiae. Molecular Biology of the Cell, 17(1), 80‚Äì89. http://doi.org/10.1091/mbc.E04-12-1109	0	100	1	1	FALSE
0	1	Amn1	OE	PP2A_Cdc55	delete	NA	NA	NA	NA	NA	NA	NA	1	WT	growth	Gal-Amn1, cdc55‚àÜ	Wang, Y., & Ng, T.-Y. (2006). Phosphatase 2A negatively regulates mitotic exit in Saccharomyces cerevisiae. Molecular Biology of the Cell, 17(1), 80‚Äì89. http://doi.org/10.1091/mbc.E04-12-1109	0	0	1	1	FALSE
0	1	Amn1	OE	PP2A_Cdc55	delete	PP2A_Rts1	delete	NA	NA	NA	NA	NA	1	WT	growth	Gal-Amn1, tpd3‚àÜ (or catalytic subunits)	Wang, Y., & Ng, T.-Y. (2006). Phosphatase 2A negatively regulates mitotic exit in Saccharomyces cerevisiae. Molecular Biology of the Cell, 17(1), 80‚Äì89. http://doi.org/10.1091/mbc.E04-12-1109	0	0	1	1	FALSE
0	1	Cdc15	KD	PP2A_Cdc55	delete	NA	NA	NA	NA	NA	NA	NA	0	no ME FEAR NA	NA	cdc15-2, cdc55‚àÜ	Wang, Y., & Ng, T.-Y. (2006). Phosphatase 2A negatively regulates mitotic exit in Saccharomyces cerevisiae. Molecular Biology of the Cell, 17(1), 80‚Äì89. http://doi.org/10.1091/mbc.E04-12-1110	0	0	0	0	TRUE
0	0	Kin4	KD	NA	NA	NA	NA	NA	NA	NA	NA	NA	1	SPoC delete	microscopy morphology	kinase dead Kin4	Maekawa, H., Priest, C., Lechner, J., Pereira, G., & Schiebel, E. (2007). The yeast centrosome translates the positional information of the anaphase spindle into a cell cycle signal. The Journal of Cell Biology, 179(3), 423‚Äì436. http://doi.org/10.1083/jcb.200705197	1	0	0	0	TRUE
0	0	Kin4	!SPB	NA	NA	NA	NA	NA	NA	NA	NA	NA	1	SPoC delete	microscopy morphology	Kin4-pr, forced to plasma membrane, does not associate with SPBs, dyn1D	Maekawa, H., Priest, C., Lechner, J., Pereira, G., & Schiebel, E. (2007). The yeast centrosome translates the positional information of the anaphase spindle into a cell cycle signal. The Journal of Cell Biology, 179(3), 423‚Äì436. http://doi.org/10.1083/jcb.200705197	1	0	0	0	TRUE
0	0	Lte1	Cytoplasm+Bud	NA	NA	NA	NA	NA	NA	NA	NA	NA	1	SPoC delete	microscopy	Lte1-8N, localises throughout cell	Geymonat, M., Spanos, A., de Bettignies, G., & Sedgwick, S. G. (2009). Lte1 contributes to Bfa1 localization rather than stimulating nucleotide exchange by Tem1. The Journal of Cell Biology, 187(4), 497‚Äì511. http://doi.org/10.1083/jcb.200905114	1	0	0	0	TRUE
0	0	PP2A_Rts1	delete	NA	NA	NA	NA	NA	NA	NA	NA	NA	1	SPoC delete	microscopy morphology	Rts1‚àÜ, Dyn1‚àÜ	Chan, L. Y., & Amon, A. (2009). The protein phosphatase 2A functions in the spindle position checkpoint by regulating the checkpoint kinase Kin4. Genes & Development, 23(14), 1639‚Äì1649. http://doi.org/10.1101/gad.1804609	1	0	0	0	TRUE
0	1	Kin4	OE	PP2A_Rts1	delete	NA	NA	NA	NA	NA	NA	NA	1	WT	microscopy	Gal-Kin4, Rts1‚àÜ,	Chan, L. Y., & Amon, A. (2009). The protein phosphatase 2A functions in the spindle position checkpoint by regulating the checkpoint kinase Kin4. Genes & Development, 23(14), 1639‚Äì1649. http://doi.org/10.1101/gad.1804610	0	100	1	1	FALSE
0	1	Bfa1	OE	PP2A_Rts1	delete	NA	NA	NA	NA	NA	NA	NA	0	Classic arrest	microscopy	Gal-Bfa1, Rts1‚àÜ,	Chan, L. Y., & Amon, A. (2009). The protein phosphatase 2A functions in the spindle position checkpoint by regulating the checkpoint kinase Kin4. Genes & Development, 23(14), 1639‚Äì1649. http://doi.org/10.1101/gad.1804610	0	0	0	0	TRUE
0	1	Tem1	delete	Cdc15	OE	NA	NA	NA	NA	NA	NA	NA	1	WT	microscopy morphology	2mic Cdc15, tem1‚àÜ	Rock, J. M., & Amon, A. (2011). Cdc15 integrates Tem1 GTPase-mediated spatial signals with Polo kinase-mediated temporal cues to activate mitotic exit. Genes & Development, 25(18), 1943‚Äì1954. http://doi.org/10.1101/gad.17257711	1	0	0	0	TRUE
0	0	Tem1	delete	Cdc15	OE	NA	NA	NA	NA	NA	NA	NA	1	SPoC delete	microscopy morphology	2mic Cdc15, tem1‚àÜ	Rock, J. M., & Amon, A. (2011). Cdc15 integrates Tem1 GTPase-mediated spatial signals with Polo kinase-mediated temporal cues to activate mitotic exit. Genes & Development, 25(18), 1943‚Äì1954. http://doi.org/10.1101/gad.17257711	1	0	0	0	TRUE
0	1	Tem1	delete	Cdc15	OE	Spo12	delete	NA	NA	NA	NA	NA	1	ME FEAR NA	microscopy morphology	2mic Cdc15, tem1‚àÜ, spo12D	Rock, J. M., & Amon, A. (2011). Cdc15 integrates Tem1 GTPase-mediated spatial signals with Polo kinase-mediated temporal cues to activate mitotic exit. Genes & Development, 25(18), 1943‚Äì1954. http://doi.org/10.1101/gad.17257711	1	0	0	0	TRUE
0	1	Tem1	delete	Cdc15	OE	Slk19	delete	NA	NA	NA	NA	NA	1	ME FEAR NA	microscopy morphology	2mic Cdc15, tem1‚àÜ,slk19‚àÜ	Rock, J. M., & Amon, A. (2011). Cdc15 integrates Tem1 GTPase-mediated spatial signals with Polo kinase-mediated temporal cues to activate mitotic exit. Genes & Development, 25(18), 1943‚Äì1954. http://doi.org/10.1101/gad.17257711	1	0	0	0	TRUE
1	0	Tem1	delete	Cdc15	OE	NA	NA	NA	NA	NA	NA	NA	1	ME FEAR NA	microscopy morphology	2mic Cdc15, tem1‚àÜ, cdc20 depletion or nocodazole	Rock, J. M., & Amon, A. (2011). Cdc15 integrates Tem1 GTPase-mediated spatial signals with Polo kinase-mediated temporal cues to activate mitotic exit. Genes & Development, 25(18), 1943‚Äì1954. http://doi.org/10.1101/gad.17257711	1	0	0	0	TRUE
0	1	Tem1	delete	Cdc15	OE	Cdc5	KD	NA	NA	NA	NA	NA	0	no ME FEAR NA	microscopy morphology	2mic Cdc15, tem1‚àÜ, cdc5-7	Rock, J. M., & Amon, A. (2011). Cdc15 integrates Tem1 GTPase-mediated spatial signals with Polo kinase-mediated temporal cues to activate mitotic exit. Genes & Development, 25(18), 1943‚Äì1954. http://doi.org/10.1101/gad.17257711	1	0	1	-1	FALSE
0	1	Kin4	OE	Lte1	OE	NA	NA	NA	NA	NA	NA	NA	1	WT	growth	Gal-Kin4, Gal-Lte1	Bertazzi, D. T., Kurtulmus, B., & Pereira, G. (2011). The cortical protein Lte1 promotes mitotic exit by inhibiting the spindle position checkpoint kinase Kin4. The Journal of Cell Biology, 193(6), 1033‚Äì1048. http://doi.org/10.1083/jcb.201101056	1	0	0	0	TRUE
1	0	Lte1	Cytoplasm+Bud	NA	NA	NA	NA	NA	NA	NA	NA	NA	0	WT	microscopy morphology	Lte1-GFP, Sfk1-GBP, nocodazole	Bertazzi, D. T., Kurtulmus, B., & Pereira, G. (2011). The cortical protein Lte1 promotes mitotic exit by inhibiting the spindle position checkpoint kinase Kin4. The Journal of Cell Biology, 193(6), 1033‚Äì1048. http://doi.org/10.1083/jcb.201101057	0	0	0	0	TRUE
0	0	PP2A_Rts1	delete	Lte1	delete	NA	NA	NA	NA	NA	NA	NA	0	WT	microscopy morphology	Rts1‚àÜ, lte1‚àÜ, kar9‚àÜ	Bertazzi, D. T., Kurtulmus, B., & Pereira, G. (2011). The cortical protein Lte1 promotes mitotic exit by inhibiting the spindle position checkpoint kinase Kin4. The Journal of Cell Biology, 193(6), 1033‚Äì1048. http://doi.org/10.1083/jcb.201101058	1	0	1	-1	FALSE
0	1	PP2A_Rts1	delete	Lte1	delete	NA	NA	NA	NA	NA	NA	NA	1	WT	microscopy morphology	Rts1‚àÜ, lte1‚àÜ, kar9‚àÜ	Bertazzi, D. T., Kurtulmus, B., & Pereira, G. (2011). The cortical protein Lte1 promotes mitotic exit by inhibiting the spindle position checkpoint kinase Kin4. The Journal of Cell Biology, 193(6), 1033‚Äì1048. http://doi.org/10.1083/jcb.201101058	1	0	0	0	TRUE
0	1	Cla4	delete	NA	NA	NA	NA	NA	NA	NA	NA	NA	1	Classic arrest	microscopy morphology	Cla4‚àÜ, low temperature	Bertazzi, D. T., Kurtulmus, B., & Pereira, G. (2011). The cortical protein Lte1 promotes mitotic exit by inhibiting the spindle position checkpoint kinase Kin4. The Journal of Cell Biology, 193(6), 1033‚Äì1048. http://doi.org/10.1083/jcb.201101059	1	0	0	0	TRUE
0	1	Cla4	delete	Kin4	delete	NA	NA	NA	NA	NA	NA	NA	1	WT	microscopy morphology	Cla4‚àÜ, kin4‚àÜ, low temperature	Bertazzi, D. T., Kurtulmus, B., & Pereira, G. (2011). The cortical protein Lte1 promotes mitotic exit by inhibiting the spindle position checkpoint kinase Kin4. The Journal of Cell Biology, 193(6), 1033‚Äì1048. http://doi.org/10.1083/jcb.201101059	1	0	0	0	TRUE
0	0	Lte1	Cytoplasm+Bud	Cla4	delete	NA	NA	NA	NA	NA	NA	NA	0	WT	microscopy morphology	Lte1-GFP, Sfk1-GBP, kar9‚àÜ	Bertazzi, D. T., Kurtulmus, B., & Pereira, G. (2011). The cortical protein Lte1 promotes mitotic exit by inhibiting the spindle position checkpoint kinase Kin4. The Journal of Cell Biology, 193(6), 1033‚Äì1048. http://doi.org/10.1083/jcb.201101057	0	0	0	0	TRUE
0	1	Kin4	OE	Bmh1	delete	NA	NA	NA	NA	NA	NA	NA	1	WT	growth	Gal-Kin4, Bmh1‚àÜ	Caydasi, A. K., Micoogullari, Y., & Kurtulmus, B. (2014). The 14-3-3 protein Bmh1 functions in the spindle position checkpoint by breaking Bfa1 asymmetry at yeast centrosomes. Molecular Biology of ‚Ä¶. http://doi.org/10.1091/mbc.E14-04-0890)	0	100	1	1	FALSE
0	0	Bmh1	delete	NA	NA	NA	NA	NA	NA	NA	NA	NA	1	SPoC delete	microscopy	Kar9‚àÜ bmh1‚àÜ	Caydasi, A. K., Micoogullari, Y., & Kurtulmus, B. (2014). The 14-3-3 protein Bmh1 functions in the spindle position checkpoint by breaking Bfa1 asymmetry at yeast centrosomes. Molecular Biology of ‚Ä¶. http://doi.org/10.1091/mbc.E14-04-0890)	1	0	0	0	TRUE
0	0	Bub2	delete	Spo12	delete	NA	NA	NA	NA	NA	NA	NA	1	no FEAR or SPoC	microscopy morphology	Bub2‚àÜ, Spo12‚àÜ, kar9‚àÜ, dyn1 auxin deplete	Falk, J. E., Campbell, I. W., Joyce, K., Whalen, J., Seshan, A., & Amon, A. (2016). LTE1 promotes exit from mitosis by multiple mechanisms. Molecular Biology of the Cell, 27(25), 3991‚Äì4001. http://doi.org/10.1091/mbc.E16-08-0563	1	0	0	0	TRUE
0	0	Kin4	delete	Spo12	delete	NA	NA	NA	NA	NA	NA	NA	0	no FEAR	NA	‚àÜs, kar9‚àÜ	Caydasi, A. K., Khmelinskii, A., Duenas-Sanchez, R., Kurtulmus, B., Knop, M., & Pereira, G. (2017). Temporal and compartment-specific signals coordinate mitotic exit with spindle position. Nature Communications, 8, 14129. http://doi.org/10.1038/ncomms14129	0	100	0	0	TRUE
0	1	Kin4	delete	Spo12	delete	Lte1	delete	NA	NA	NA	NA	NA	0	Full arrest	NA	‚àÜs, kar9‚àÜ, Lte1 represents Ste20 too	Caydasi, A. K., Khmelinskii, A., Duenas-Sanchez, R., Kurtulmus, B., Knop, M., & Pereira, G. (2017). Temporal and compartment-specific signals coordinate mitotic exit with spindle position. Nature Communications, 8, 14129. http://doi.org/10.1038/ncomms14129	0	100	0	0	TRUE
0	1	Spo12	delete	NA	NA	NA	NA	NA	NA	NA	NA	NA	1	no FEAR	NA	‚àÜs, kar9‚àÜ	Caydasi, A. K., Khmelinskii, A., Duenas-Sanchez, R., Kurtulmus, B., Knop, M., & Pereira, G. (2017). Temporal and compartment-specific signals coordinate mitotic exit with spindle position. Nature Communications, 8, 14129. http://doi.org/10.1038/ncomms14129	0.97	3	0	0	TRUE
0	0	Bfa1	delete	Spo12	delete	NA	NA	NA	NA	NA	NA	NA	1	no FEAR or SPoC	NA	‚àÜs, kar9‚àÜ	Caydasi, A. K., Khmelinskii, A., Duenas-Sanchez, R., Kurtulmus, B., Knop, M., & Pereira, G. (2017). Temporal and compartment-specific signals coordinate mitotic exit with spindle position. Nature Communications, 8, 14129. http://doi.org/10.1038/ncomms14129	1	0	0	0	TRUE
0	1	Bfa1	delete	Spo12	delete	Lte1	delete	NA	NA	NA	NA	NA	1	no FEAR	NA	‚àÜs, kar9‚àÜ, Lte1 represents Ste20 too	Caydasi, A. K., Khmelinskii, A., Duenas-Sanchez, R., Kurtulmus, B., Knop, M., & Pereira, G. (2017). Temporal and compartment-specific signals coordinate mitotic exit with spindle position. Nature Communications, 8, 14129. http://doi.org/10.1038/ncomms14129	1	0	0	0	TRUE
0	1	Spo12	OE	Kin4	OE	NA	NA	NA	NA	NA	NA	NA	1	WT	growth	Gal-Kin4 2mic Spo12	Caydasi, A. K., Khmelinskii, A., Duenas-Sanchez, R., Kurtulmus, B., Knop, M., & Pereira, G. (2017). Temporal and compartment-specific signals coordinate mitotic exit with spindle position. Nature Communications, 8, 14129. http://doi.org/10.1038/ncomms14129	0	100	1	1	FALSE
0	1	Spo12	OE	Bfa1	OE	NA	NA	NA	NA	NA	NA	NA	1	WT	growth	Gal-Bfa1 2mic Spo12	Caydasi, A. K., Khmelinskii, A., Duenas-Sanchez, R., Kurtulmus, B., Knop, M., & Pereira, G. (2017). Temporal and compartment-specific signals coordinate mitotic exit with spindle position. Nature Communications, 8, 14129. http://doi.org/10.1038/ncomms14129	0	0	1	1	FALSE
0	0	Spo12	OE	NA	NA	NA	NA	NA	NA	NA	NA	NA	1	SPoC delete	microscopy	2mic Spo12, kar9‚àÜ	Caydasi, A. K., Khmelinskii, A., Duenas-Sanchez, R., Kurtulmus, B., Knop, M., & Pereira, G. (2017). Temporal and compartment-specific signals coordinate mitotic exit with spindle position. Nature Communications, 8, 14129. http://doi.org/10.1038/ncomms14129	0	0	1	1	FALSE
0	0	Lte1	Cytoplasm+Bud	Kin4	delete	Spo12	delete	NA	NA	NA	NA	NA	1	ME FEAR NA	microscopy	‚àÜs, Lte1 targeted to mother via GBP, kar9‚àÜ	Caydasi, A. K., Khmelinskii, A., Duenas-Sanchez, R., Kurtulmus, B., Knop, M., & Pereira, G. (2017). Temporal and compartment-specific signals coordinate mitotic exit with spindle position. Nature Communications, 8, 14129. http://doi.org/10.1038/ncomms14129	1	0	0	0	TRUE
0	1	Lte1	delete	Spo12	delete	Kin4	delete	NA	NA	NA	NA	NA	0	no ME	microscopy	‚àÜs (Lte1 here represents Ste20 too)	Caydasi, A. K., Khmelinskii, A., Duenas-Sanchez, R., Kurtulmus, B., Knop, M., & Pereira, G. (2017). Temporal and compartment-specific signals coordinate mitotic exit with spindle position. Nature Communications, 8, 14129. http://doi.org/10.1038/ncomms14129	0	100	0	0	TRUE
0	0	CDK_high	delete	APC_Cdc20	deplete	NA	NA	NA	NA	NA	NA	Nucleolus	0	WT	microscopy	clb5‚àÜ, Cdc20 deplete	Sullivan, M., & Uhlmann, F. (2003). A non-proteolytic function of separase links the onset of anaphase to mitotic exit. Nature Cell Biology, 5(3), 249‚Äì254. http://doi.org/10.1038/ncb940	0	100	0	0	TRUE
0	0	Esp1	OE	CDK_high	delete	APC_Cdc20	deplete	NA	NA	NA	NA	Cytoplasm	1	early ME	microscopy	Gal-Esp1, clb5‚àÜ, Cdc20 deplete	Sullivan, M., & Uhlmann, F. (2003). A non-proteolytic function of separase links the onset of anaphase to mitotic exit. Nature Cell Biology, 5(3), 249‚Äì254. http://doi.org/10.1038/ncb940	0	0	1	1	FALSE
0	1	CDK	KD	NA	NA	NA	NA	NA	NA	NA	NA	Nucleolus	0	Full arrest	microscopy	Cdc28-as1, Cdc20 depleted then reintroduced	Queralt, E., Lehane, C., Nov√°k, B., & Uhlmann, F. (2006). Downregulation of PP2A(Cdc55) phosphatase by separase initiates mitotic exit in budding yeast. Cell, 125(4), 719‚Äì732. http://doi.org/10.1016/j.cell.2006.03.039	0	100	0	0	TRUE
0	0	Bub2	delete	APC_Cdc20	deplete	NA	NA	NA	NA	NA	NA	Cytoplasm	1	early ME	microscopy	bub2D, Cdc20 depletion	Queralt, E., Lehane, C., Nov√°k, B., & Uhlmann, F. (2006). Downregulation of PP2A(Cdc55) phosphatase by separase initiates mitotic exit in budding yeast. Cell, 125(4), 719‚Äì732. http://doi.org/10.1016/j.cell.2006.03.039	1	0	0	0	TRUE
0	1	CDK_high	delete	APC_Cdc20	deplete	NA	NA	NA	NA	NA	NA	NA	0	no ME FEAR NA	microscopy	Gal-Cdc20 on Glu, clb5D	Shirayama, M., T√≥th, A., G√°lov√°, M., & Nasmyth, K. (1999). APC(Cdc20) promotes exit from mitosis by destroying the anaphase inhibitor Pds1 and cyclin Clb5. Nature, 402(6758), 203‚Äì207. http://doi.org/10.1038/46081	0	100	0	0	TRUE
0	1	APC_Cdc20	deplete	NA	NA	NA	NA	NA	NA	NA	NA	NA	0	no ME FEAR NA	microscopy	Gal-Cdc20 on Glu	Shirayama, M., T√≥th, A., G√°lov√°, M., & Nasmyth, K. (1999). APC(Cdc20) promotes exit from mitosis by destroying the anaphase inhibitor Pds1 and cyclin Clb5. Nature, 402(6758), 203‚Äì207. http://doi.org/10.1038/46081	0	0	0	0	TRUE
0	1	Pds1	delete	APC_Cdc20	deplete	NA	NA	NA	NA	NA	NA	Cytoplasm	0	Full Cdc14, no ME	micrsocopy	Gal-Cdc20 on Glu, pds1D	Shirayama, M., T√≥th, A., G√°lov√°, M., & Nasmyth, K. (1999). APC(Cdc20) promotes exit from mitosis by destroying the anaphase inhibitor Pds1 and cyclin Clb5. Nature, 402(6758), 203‚Äì207. http://doi.org/10.1038/46081	0	0	0	0	TRUE
0	1	Pds1	delete	APC_Cdc20	deplete	CDK_high	delete	NA	NA	NA	NA	Cytoplasm	1	Full Cdc14, ME	micrsocopy	Gal-Cdc20 on Glu, pds1D, Clb5D	Shirayama, M., T√≥th, A., G√°lov√°, M., & Nasmyth, K. (1999). APC(Cdc20) promotes exit from mitosis by destroying the anaphase inhibitor Pds1 and cyclin Clb5. Nature, 402(6758), 203‚Äì207. http://doi.org/10.1038/46081	0	0	1	1	FALSE
0	1	Cdc5	KD	Cdc15	OE	NA	NA	NA	NA	NA	NA	Cytoplasm	1	ME FEAR NA	microscopy time course	Gal-Cdc15[1-750], cdc5 depletion	Visintin, R., Stegmeier, F., & Amon, A. (2003). The role of the polo kinase Cdc5 in controlling Cdc14 localization. Molecular Biology of the Cell, 14(11), 4486‚Äì4498. http://doi.org/10.1091/mbc.E03-02-0100	1	0	0	0	TRUE
0	1	Cdc5	OE	Cdc15	KD	Spo12	delete	NA	NA	NA	NA	NA	0	Classic arrest	microscopy time course	Gal-Cdc5, cdc15-2, spo12‚àÜ (unpublished data!)	Visintin, R., Stegmeier, F., & Amon, A. (2003). The role of the polo kinase Cdc5 in controlling Cdc14 localization. Molecular Biology of the Cell, 14(11), 4486‚Äì4498. http://doi.org/10.1091/mbc.E03-02-0096	0	0	0	0	TRUE
0	1	Pds1	delete	APC_Cdc20	deplete	Cdc15	KD	NA	NA	NA	NA	Cytoplasm	0	WT	microscopy	pds1‚àÜ , cdc15-as1, Cdc20 depletion	Manzoni, R., Montani, F., Visintin, C., Caudron, F., Ciliberto, A., & Visintin, R. (2010). Oscillations in Cdc14 release and sequestration reveal a circuit underlying mitotic exit. The Journal of Cell Biology, 190(2), 209‚Äì222. http://doi.org/10.1083/jcb.201002026	0	0	0	0	TRUE
0	1	Pds1	delete	APC_Cdc20	deplete	Cdc15	KD	CDK_high	delete	NA	NA	Nucleolus	0	WT	microscopy	pds1‚àÜ , clb5‚àÜ, cdc15-as1, Cdc20 depletion	Manzoni, R., Montani, F., Visintin, C., Caudron, F., Ciliberto, A., & Visintin, R. (2010). Oscillations in Cdc14 release and sequestration reveal a circuit underlying mitotic exit. The Journal of Cell Biology, 190(2), 209‚Äì222. http://doi.org/10.1083/jcb.201002026	0	0	0	0	TRUE
0	1	Cdc15	KD	CDK	delete	NA	NA	NA	NA	NA	NA	Nucleolus	0	Full arrest	microscopy	Cdc15-2, clb2‚àÜ	Azzam, R., Chen, S. L., Shou, W., Mah, A. S., Alexandru, G., Nasmyth, K., et al. (2004). Phosphorylation by cyclin B-Cdk underlies release of mitotic exit activator Cdc14 from the nucleolus. Science, 305(5683), 516‚Äì519. http://doi.org/10.1126/science.1099402	0	0	0	0	TRUE
0	1	Cdc15	KD	Spo12	delete	NA	NA	NA	NA	NA	NA	Nucleolus	0	Full arrest	microscopy + western blots	phospho-Net1 specific antibody, Cdc15-2, spo12‚àÜ	Azzam, R., Chen, S. L., Shou, W., Mah, A. S., Alexandru, G., Nasmyth, K., et al. (2004). Phosphorylation by cyclin B-Cdk underlies release of mitotic exit activator Cdc14 from the nucleolus. Science, 305(5683), 516‚Äì519. http://doi.org/10.1126/science.1099402	0	0	0	0	TRUE
0	1	Cdc15	KD	Esp1	KD	NA	NA	NA	NA	NA	NA	Nucleolus	0	Full arrest	microscopy	Cdc15-2, Esp1-1	Stegmeier, F., Visintin, R., & Amon, A. (2002). Separase, polo kinase, the kinetochore protein Slk19, and Spo12 function in a network that controls Cdc14 localization during early anaphase. Cell, 108(2), 207‚Äì220.	0	0	0	0	TRUE
0	1	Tem1	deplete	Esp1	KD	NA	NA	NA	NA	NA	NA	Nucleolus	0	Full arrest	microscopy	Gal-UPL-TEM1, Esp1-1	Stegmeier, F., Visintin, R., & Amon, A. (2002). Separase, polo kinase, the kinetochore protein Slk19, and Spo12 function in a network that controls Cdc14 localization during early anaphase. Cell, 108(2), 207‚Äì220.	0	100	0	0	TRUE
1	0	Bub2	delete	NA	NA	NA	NA	NA	NA	NA	NA	Cytoplasm	1	early ME no FEAR	microscopy	Nocodazole + bub2‚àÜ	Stegmeier, F., Visintin, R., & Amon, A. (2002). Separase, polo kinase, the kinetochore protein Slk19, and Spo12 function in a network that controls Cdc14 localization during early anaphase. Cell, 108(2), 207‚Äì220.	1	0	0	0	TRUE
0	1	Cdc15	KD	Slk19	delete	NA	NA	NA	NA	NA	NA	Nucleolus	0	Full arrest	microscopy	mad1‚àÜ, cdc15-2, slk19‚àÜ	Stegmeier, F., Visintin, R., & Amon, A. (2002). Separase, polo kinase, the kinetochore protein Slk19, and Spo12 function in a network that controls Cdc14 localization during early anaphase. Cell, 108(2), 207‚Äì220.	0	0	0	0	TRUE
0	1	CDK	OE	NA	NA	NA	NA	NA	NA	NA	NA	Nucleus	0	Classic arrest	microscopy + western blots	OE of stabilised Clb2	Stegmeier, F., Visintin, R., & Amon, A. (2002). Separase, polo kinase, the kinetochore protein Slk19, and Spo12 function in a network that controls Cdc14 localization during early anaphase. Cell, 108(2), 207‚Äì220.	0	0	0	0	TRUE
0	1	CDK	OE	Bub2	delete	NA	NA	NA	NA	NA	NA	Nucleus	0	Classic arrest	microscopy + western blots	OE of stabilised Clb2, bub2‚àÜ	Stegmeier, F., Visintin, R., & Amon, A. (2002). Separase, polo kinase, the kinetochore protein Slk19, and Spo12 function in a network that controls Cdc14 localization during early anaphase. Cell, 108(2), 207‚Äì220.	1	0	1	-1	FALSE
0	0	Cdc5	KD	NA	NA	NA	NA	NA	NA	NA	NA	Nucleolus	0	Full arrest	microscopy	Cdc5-1	Shou, W., Azzam, R., Chen, S. L., Huddleston, M. J., Baskerville, C., Charbonneau, H., et al. (2002). Cdc5 influences phosphorylation of Net1 and disassembly of the RENT complex. BMC Molecular Biology, 3(1), 3. http://doi.org/10.1186/1471-2199-3-3	0	100	0	0	TRUE
1	0	Dbf2	OE	Mob1	OE	NA	NA	NA	NA	NA	NA	Nucleolus	0	WT	microscopy	Gal-Dbf2, Gal-Mob1, nocodazole	Shou, W., Azzam, R., Chen, S. L., Huddleston, M. J., Baskerville, C., Charbonneau, H., et al. (2002). Cdc5 influences phosphorylation of Net1 and disassembly of the RENT complex. BMC Molecular Biology, 3(1), 3. http://doi.org/10.1186/1471-2199-3-5	1	0	1	-1	FALSE
0	1	Dbf2	OE	Mob1	delete	NA	NA	NA	NA	NA	NA	NA	0	Classic arrest	growth	Gal-Dbf2 OE, mob1D	Komarnitsky, S. I., Chiang, Y. C., Luca, F. C., Chen, J., Toyn, J. H., Winey, M., et al. (1998). DBF2 protein kinase binds to and acts through the cell cycle-regulated MOB1 protein. Molecular and Cellular Biology, 18(4), 2100‚Äì2107.	0	0	0	0	TRUE
0	1	Dbf2	delete	Mob1	OE	NA	NA	NA	NA	NA	NA	NA	1	WT	growth	Gal-Mob1 OE, dbf2D	Komarnitsky, S. I., Chiang, Y. C., Luca, F. C., Chen, J., Toyn, J. H., Winey, M., et al. (1998). DBF2 protein kinase binds to and acts through the cell cycle-regulated MOB1 protein. Molecular and Cellular Biology, 18(4), 2100‚Äì2107.	1	0	0	0	TRUE
0	1	Nud1	KD	NA	NA	NA	NA	NA	NA	NA	NA	NA	0	Classic arrest	microscopy morphology	Nud1-2	Gruneberg, U., Campbell, K., Simpson, C., Grindlay, J., & Schiebel, E. (2000). Nud1p links astral microtubule organization and the control of exit from mitosis. The EMBO Journal, 19(23), 6475‚Äì6488. http://doi.org/10.1093/emboj/19.23.6475	0	0	0	0	TRUE
0	1	Nud1	KD	Bub2	delete	NA	NA	NA	NA	NA	NA	NA	0	Classic arrest	microscopy morphology	Nud1-2, bub2 ‚àÜ	Gruneberg, U., Campbell, K., Simpson, C., Grindlay, J., & Schiebel, E. (2000). Nud1p links astral microtubule organization and the control of exit from mitosis. The EMBO Journal, 19(23), 6475‚Äì6488. http://doi.org/10.1093/emboj/19.23.6475	0	0	0	0	TRUE
0	1	Nud1	KD	Spo12	OE	NA	NA	NA	NA	NA	NA	NA	1	WT	microscopy morphology	Nud1-2, Gal-Spo12	Gruneberg, U., Campbell, K., Simpson, C., Grindlay, J., & Schiebel, E. (2000). Nud1p links astral microtubule organization and the control of exit from mitosis. The EMBO Journal, 19(23), 6475‚Äì6488. http://doi.org/10.1093/emboj/19.23.6475	0	0	1	1	FALSE
0	1	Nud1	KD	Cdc5	OE	NA	NA	NA	NA	NA	NA	NA	0	Classic arrest	microscopy morphology	Nud1-2, Gal-Cdc5, weak	Gruneberg, U., Campbell, K., Simpson, C., Grindlay, J., & Schiebel, E. (2000). Nud1p links astral microtubule organization and the control of exit from mitosis. The EMBO Journal, 19(23), 6475‚Äì6488. http://doi.org/10.1093/emboj/19.23.6475	0	0	0	0	TRUE
0	1	Nud1	KD	Cdc15	OE	NA	NA	NA	NA	NA	NA	NA	0	Classic arrest	microscopy morphology	Nud1-2, Gal-Cdc15 weak	Gruneberg, U., Campbell, K., Simpson, C., Grindlay, J., & Schiebel, E. (2000). Nud1p links astral microtubule organization and the control of exit from mitosis. The EMBO Journal, 19(23), 6475‚Äì6488. http://doi.org/10.1093/emboj/19.23.6475	0	0	0	0	TRUE
0	1	Cdc15	!SPB	NA	NA	NA	NA	NA	NA	NA	NA	NA	0	WT	microscopy morphology	cdc15‚àÜ, cdc15‚àÜ135 localizes throughout cell, mainly deficient in cytokinesis	Menssen, R., Neutzner, A., & Seufert, W. (2001). Asymmetric spindle pole localization of yeast Cdc15 kinase links mitotic exit and cytokinesis. Current Biology, 11(5), 345‚Äì350. http://doi.org/10.1016/s0960-9822(01)00095-1	0	0	0	0	TRUE
0	1	Kin4	SPB	Bfa1	delete	NA	NA	NA	NA	NA	NA	NA	1	WT	microscopy morphology	Kin_SPB direct fusion, bfa1D	Maekawa, H., Priest, C., Lechner, J., Pereira, G., & Schiebel, E. (2007). The yeast centrosome translates the positional information of the anaphase spindle into a cell cycle signal. The Journal of Cell Biology, 179(3), 423‚Äì436. http://doi.org/10.1083/jcb.200705197	1	0	0	0	TRUE
0	1	Kin4	SPB	NA	NA	NA	NA	NA	NA	NA	NA	NA	0	WT	microscopy morphology	Kin_SPB direct fusion, bfa1D	Maekawa, H., Priest, C., Lechner, J., Pereira, G., & Schiebel, E. (2007). The yeast centrosome translates the positional information of the anaphase spindle into a cell cycle signal. The Journal of Cell Biology, 179(3), 423‚Äì436. http://doi.org/10.1083/jcb.200705197	0	100	0	0	TRUE
0	0	Spc72	KD	NA	NA	NA	NA	NA	NA	NA	NA	NA	1	SPoC delete	microscopy morphology	spc72‚àÜ176‚Äì230, may just not recruit Kin4, also spc72-7, kar9D	Maekawa, H., Priest, C., Lechner, J., Pereira, G., & Schiebel, E. (2007). The yeast centrosome translates the positional information of the anaphase spindle into a cell cycle signal. The Journal of Cell Biology, 179(3), 423‚Äì436. http://doi.org/10.1083/jcb.200705197	1	0	0	0	TRUE
0	0	Bub2	SPB	NA	NA	NA	NA	NA	NA	NA	NA	NA	1	SPoC delete	microscopy	Bub2-Cnm67, kar9D	Caydasi, A. K., & Pereira, G. (2009). Spindle alignment regulates the dynamic association of checkpoint proteins with yeast spindle pole bodies. Developmental Cell, 16(1), 146‚Äì156. http://doi.org/10.1016/j.devcel.2008.10.013	1	0	0	0	TRUE
0	0	Bfa1	SPB	NA	NA	NA	NA	NA	NA	NA	NA	NA	1	SPoC delete	microscopy	Bfa1-Cnm67, kar9D	Caydasi, A. K., & Pereira, G. (2009). Spindle alignment regulates the dynamic association of checkpoint proteins with yeast spindle pole bodies. Developmental Cell, 16(1), 146‚Äì156. http://doi.org/10.1016/j.devcel.2008.10.013	1	0	0	0	TRUE
1	0	Bub2	SPB	NA	NA	NA	NA	NA	NA	NA	NA	NA	0	WT	microscopy	Bub2-Cnm67, nocodazole	Caydasi, A. K., & Pereira, G. (2009). Spindle alignment regulates the dynamic association of checkpoint proteins with yeast spindle pole bodies. Developmental Cell, 16(1), 146‚Äì156. http://doi.org/10.1016/j.devcel.2008.10.013	0	0	0	0	TRUE
1	0	Bfa1	SPB	NA	NA	NA	NA	NA	NA	NA	NA	NA	0	WT	microscopy	Bfa1-Cnm67, nocodazole	Caydasi, A. K., & Pereira, G. (2009). Spindle alignment regulates the dynamic association of checkpoint proteins with yeast spindle pole bodies. Developmental Cell, 16(1), 146‚Äì156. http://doi.org/10.1016/j.devcel.2008.10.013	0	0	0	0	TRUE
1	0	Tem1	SPB	NA	NA	NA	NA	NA	NA	NA	NA	NA	0	WT	microscopy time course	Cnm67-Tem1	Valerio-Santiago, M., & Monje-Casas, F. (2011). Tem1 localization to the spindle pole bodies is essential for mitotic exit and impairs spindle checkpoint function. The Journal of Cell Biology, 192(4), 599‚Äì614. http://doi.org/10.1083/jcb.201007044	1	0	1	-1	FALSE
1	0	Tem1	SPB	CDK	delete	NA	NA	NA	NA	NA	NA	NA	0	ME FEAR NA	microscopy time course	Cnm67-Tem1, clb2‚àÜ	Valerio-Santiago, M., & Monje-Casas, F. (2011). Tem1 localization to the spindle pole bodies is essential for mitotic exit and impairs spindle checkpoint function. The Journal of Cell Biology, 192(4), 599‚Äì614. http://doi.org/10.1083/jcb.201007044	0	0	0	0	TRUE
0	0	Tem1	SPB	NA	NA	NA	NA	NA	NA	NA	NA	NA	1	SPoC delete	microscopy	Cnm67-Tem1, dyn1‚àÜ	Valerio-Santiago, M., & Monje-Casas, F. (2011). Tem1 localization to the spindle pole bodies is essential for mitotic exit and impairs spindle checkpoint function. The Journal of Cell Biology, 192(4), 599‚Äì614. http://doi.org/10.1083/jcb.201007045	1	0	0	0	TRUE
0	1	Tem1	!SPB	Bfa1	delete	NA	NA	NA	NA	NA	NA	NA	0	Classic arrest	microscopy	Tem1-CAAX targeted away from SPB, required Bfa1‚àÜ, slightly dodgy as only breaks bfa independent localization	Valerio-Santiago, M., & Monje-Casas, F. (2011). Tem1 localization to the spindle pole bodies is essential for mitotic exit and impairs spindle checkpoint function. The Journal of Cell Biology, 192(4), 599‚Äì614. http://doi.org/10.1083/jcb.201007045	0	100	0	0	TRUE
0	1	Nud1	KD	Tem1	SPB	NA	NA	NA	NA	NA	NA	NA	1	WT	microscopy	Cnm67-Tem1, nud1-2	Valerio-Santiago, M., & Monje-Casas, F. (2011). Tem1 localization to the spindle pole bodies is essential for mitotic exit and impairs spindle checkpoint function. The Journal of Cell Biology, 192(4), 599‚Äì614. http://doi.org/10.1083/jcb.201007046	0	0	1	1	FALSE
0	1	Tem1	delete	Cdc15	SPB	NA	NA	NA	NA	NA	NA	NA	1	WT	growth kinetics	Cdc15-Cnm67, tem1‚àÜ	Rock, J. M., & Amon, A. (2011). Cdc15 integrates Tem1 GTPase-mediated spatial signals with Polo kinase-mediated temporal cues to activate mitotic exit. Genes & Development, 25(18), 1943‚Äì1954. http://doi.org/10.1101/gad.17257712	1	0	0	0	TRUE
1	0	Tem1	delete	Cdc15	SPB	NA	NA	NA	NA	NA	NA	Nucleolus	0	WT	growth kinetics	Cdc15-Cnm67, tem1‚àÜ, time course	Rock, J. M., & Amon, A. (2011). Cdc15 integrates Tem1 GTPase-mediated spatial signals with Polo kinase-mediated temporal cues to activate mitotic exit. Genes & Development, 25(18), 1943‚Äì1954. http://doi.org/10.1101/gad.17257712	0	0	0	0	TRUE
0	1	Tem1	delete	Cdc15	SPB	Cdc5	KD	NA	NA	NA	NA	NA	1	WT	growth kinetics	Cdc15-Cnm67, tem1‚àÜ	Rock, J. M., & Amon, A. (2011). Cdc15 integrates Tem1 GTPase-mediated spatial signals with Polo kinase-mediated temporal cues to activate mitotic exit. Genes & Development, 25(18), 1943‚Äì1954. http://doi.org/10.1101/gad.17257712	1	0	0	0	TRUE
0	1	Mob1	!SPB	NA	NA	NA	NA	NA	NA	NA	NA	NA	0	Classic arrest	growth	mob1-3RA does not bind to SPBs	Rock, J. M., Lim, D., Stach, L., Ogrodowicz, R. W., Keck, J. M., Jones, M. H., et al. (2013). Activation of the Yeast Hippo Pathway by Phosphorylation-Dependent Assembly of Signaling Complexes. Science, 340(6134), 871‚Äì875. http://doi.org/10.1126/science.1235822	0	0	0	0	TRUE
0	1	Mob1	!SPB	Dbf2	hyperactive	NA	NA	NA	NA	NA	NA	NA	0	Classic arrest	growth	mob1-3RA does not bind to SPBs	Rock, J. M., Lim, D., Stach, L., Ogrodowicz, R. W., Keck, J. M., Jones, M. H., et al. (2013). Activation of the Yeast Hippo Pathway by Phosphorylation-Dependent Assembly of Signaling Complexes. Science, 340(6134), 871‚Äì875. http://doi.org/10.1126/science.1235822	1	0	1	-1	FALSE
1	0	Bfa1	SPB	PP2A_Cdc55	delete	NA	NA	NA	NA	NA	NA	NA	1	early ME	microscopy	Spc72-Bfa1, Esp1 OE + nocodazole	Scarfone, I., Venturetti, M., Hotz, M., Lengefeld, J., Barral, Y., & Piatti, S. (2015). Asymmetry of the Budding Yeast Tem1 GTPase at Spindle Poles Is Required for Spindle Positioning But Not for Mitotic Exit. PLOS Genetics, 11(2), e1004938‚Äì29. http://doi.org/10.1371/journal.pgen.1004938	0	0	1	1	FALSE
1	0	Bub2	SPB	PP2A_Cdc55	delete	NA	NA	NA	NA	NA	NA	NA	1	early ME	microscopy	Spc72-Bub2, Esp1 OE + nocodazole	Scarfone, I., Venturetti, M., Hotz, M., Lengefeld, J., Barral, Y., & Piatti, S. (2015). Asymmetry of the Budding Yeast Tem1 GTPase at Spindle Poles Is Required for Spindle Positioning But Not for Mitotic Exit. PLOS Genetics, 11(2), e1004938‚Äì29. http://doi.org/10.1371/journal.pgen.1004938	0	0	1	1	FALSE
0	0	Cdc5	SPB	NA	NA	NA	NA	NA	NA	NA	NA	NA	1	SPoC delete	microscopy	Cdc5 targeted to Spc72 via GBP, kar9‚àÜ	Caydasi, A. K., Khmelinskii, A., Duenas-Sanchez, R., Kurtulmus, B., Knop, M., & Pereira, G. (2017). Temporal and compartment-specific signals coordinate mitotic exit with spindle position. Nature Communications, 8, 14129. http://doi.org/10.1038/ncomms14129	1	0	0	0	TRUE
0	0	Cdc5	SPB	Spo12	delete	NA	NA	NA	NA	NA	NA	NA	0	WT	microscopy	Cdc5 targeted to Spc72 via GBP, kar9‚àÜ	Caydasi, A. K., Khmelinskii, A., Duenas-Sanchez, R., Kurtulmus, B., Knop, M., & Pereira, G. (2017). Temporal and compartment-specific signals coordinate mitotic exit with spindle position. Nature Communications, 8, 14129. http://doi.org/10.1038/ncomms14129	0.99	1	1	-1	FALSE
