## Supplementrary File 7 for "Unifying the mechanism of mitotic exit control in a spatio-temporal logical model"

### Sheet: 171219-2
Experiment	Chamber	View	Cell	Last metaphase frame	Complete?	spindle breakdown	Time			T744	T747
7	T744	1	1	10	1	25	30		Mean	26.5079	41.3871
	T744		2	40	1	58	36		Variance	55.3507	102.241
	T744		3	13	1	22	18
	T744		4	16	1	35	38
	T744		5	19	1	35	32
	T744		6	51	0	61	20
	T744		7	18	1	29	22
	T744		8	49	0	61	24
	T744		9	41	1	53	24
	T744		10	45	1	60	30
	T744		11	3	1	16	26
	T744		12	8	1	21	26
	T744		13	4	1	15	22
	T744		14	53	0	61	16
	T744		15	21	1	34	26
	T744		16	28	1	46	36
	T744		17	28	1	41	26
	T744		18	27	1	42	30
	T744		19	21	1	34	26
	T744		20	33	1	45	24
	T744		21	7	1	18	22
	T744		22	4	1	15	22
	T744		23	7	1	22	30
	T744		24	16	1	31	30
	T744		25	36	1	60	48
	T744		26	7	1	15	16
	T744		27	5	1	19	28
7	T744	2	1	6	1	13	14
	T744		2	12	1	27	30
	T744		3	21	1	34	26
	T744		4	22	1	34	24
	T744		5	29	1	51	44
	T744		6	48	1	59	22
	T744		7	24	1	36	24
	T744		8	55	0	61	12
	T744		9	4	1	15	22
	T744		10	12	1	24	24
	T744		11	27	1	39	24
	T744		12	6	1	18	24
	T744		13	16	1	27	22
	T744		14	3	1	15	24
	T744		15	17	1	31	28
	T744		16	13	1	25	24
	T744		17	22	1	33	22
7	T744	3	1	18	1	31	26
	T744		2	11	1	25	28
	T744		3	19	1	45	52
	T744		4	42	1	60	36
	T744		5	2	1	12	20
	T744		6	10	1	25	30
	T744		7	49	0	61	24
	T744		8	8	1	13	10
	T744		9	11	1	24	26
	T744		10	14	1	25	22
	T744		11	44	1	58	28
	T744		12	33	1	48	30
	T744		13	3	1	19	32
	T744		14	19	1	36	34
	T744		15	1	1	16	30
	T744		16	2	1	14	24
	T744		17	21	1	38	34
	T744		18	11	1	21	20
	T744		19	18	1	31	26
7	T747	1	1	22	1	44	44
	T747		2	29	1	49	40
	T747		3	40	0	61	42
	T747		4	39	0	61	44
	T747		5	1	1	24	46
	T747		6	25	1	51	52
	T747		7	33	1	50	34
	T747		8	31	1	47	32
7	T747	2	1	47	0	61	28
	T747		2	29	1	59	60
	T747		3	24	1	47	46
	T747		4	44	0	61	34
	T747		5	14	1	38	48
	T747		6	4	1	18	28
	T747		7	18	1	41	46
	T747		8	10	1	31	42
	T747		9	55	0	61	12
	T747		10	4	1	19	30
	T747		11	44	0	61	34
	T747		12	12	1	34	44
	T747		13	6	1	28	44
	T747		14	34	0	61	54
	T747		15	35	1	54	38
	T747		16	45	0	61	32
	T747		17	16	1	37	42
	T747		18	20	1	42	44
	T747		19	33	1	46	26
	T747		20	39	0	61	44
	T747		21	19	1	47	56
	T747		22	11	1	28	34
	T747		23	25	0	61	72
	T747		24	17	1	42	50
7	T747	3	1	2	1	22	40
	T747		2	8	1	33	50
	T747		3	9	1	29	40
	T747		4	7	1	26	38
	T747		5	25	1	49	48
	T747		6	10	1	30	40
	T747		7	14	1	40	52
	T747		8	41	0	61	40
	T747		9	36	1	56	40
	T747		10	50	0	61	22
	T747		11	24	1	42	36
	T747		12	35	0	61	52
	T747		13	40	0	61	42
	T747		14	37	0	61	48
	T747		15	27	1	57	60
	T747		16	30	1	60	60
	T747		17	3	1	22	38
	T747		18	13	1	31	36
	T747		19	7	1	22	30
	T747		20	12	1	27	30
	T747		21	7	1	27	40
	T747		22	7	1	26	38
	T747		23	20	1	47	54
	T747		24	20	1	44	48
	T747		25	26	1	45	38
	T747		26	1	1	17	32
	T747		27	3	1	25	44
	T747		28	11	1	27	32
	T747		29	22	1	40	36
	T747		30	23	1	43	40

### Sheet: 040220-1
Experiment	Chamber	View	Cell	Last metaphase frame	Complete?	spindle breakdown	Time			T744	T747
040220_T744_T747	T744	1	1	5	1	18	26		Mean	25.8806	39.625
	T744		2	13	1	26	26		Variance	30.1673	66.1543
	T744		3	26	1	36	20
	T744		4	7	1	18	22
	T744		5	20	1	32	24
	T744		6	37	1	51	28
	T744		7	38	1	46	16
	T744		8	55	0	61	12
	T744		9	13	1	26	26
	T744		10	21	1	33	24
	T744		11	35	1	46	22
	T744		12	6	1	17	22
	T744		13	20	1	33	26
	T744		14	3	1	16	26
	T744		15	18	1	31	26
	T744		16	30	1	44	28
	T744		17	12	1	25	26
	T744		18	12	1	22	20
	T744		19	18	1	35	34
	T744		20	47	0	61	28
	T744		21	4	1	16	24
	T744		22	18	1	32	28
	T744		23	15	1	28	26
	T744		24	32	1	45	26
040220_T744_T747	T744	2	1	5	1	17	24
	T744		2	47	1	59	24
	T744		3	22	1	35	26
	T744		4	23	1	33	20
	T744		5	32	1	47	30
	T744		6	32	1	44	24
	T744		7	17	1	31	28
	T744		8	35	1	53	36
	T744		9	9	1	22	26
	T744		10	1	1	13	24
	T744		11	31	1	48	34
	T744		12	1	1	13	24
	T744		13	22	1	33	22
	T744		14	55	0	61	12
	T744		15	3	1	20	34
	T744		16	4	1	17	26
	T744		17	8	1	21	26
	T744		18	17	1	32	30
	T744		19	38	1	50	24
	T744		20	14	1	31	34
	T744		21	7	1	20	26
	T744		22	10	1	21	22
	T744		23	45	61	56	22
	T744		24	42	1	59	34
040220_T744_T747	T744	3	1	3	1	16	26
	T744		2	56	0	61	10
	T744		3	42	0	61	38
	T744		4	19	1	33	28
	T744		5	43	1	58	30
	T744		6	10	1	24	28
	T744		7	14	1	24	20
	T744		8	1	1	14	26
	T744		9	49	0	61	24
	T744		10	39	0	55	32
	T744		11	1	1	16	30
	T744		12	7	1	22	30
	T744		13	10	1	22	24
	T744		14	26	1	40	28
	T744		15	41	1	60	38
	T744		16	23	1	36	26
	T744		17	52	0	61	18
	T744		18	6	1	20	28
	T744		19	6	1	22	32
040220_T744_T747	T747	1	1	6	1	24	36
	T747		2	12	1	33	42
	T747		3	17	1	42	50
	T747		4	28	1	57	58
	T747		5	32	1	50	36
	T747		6	12	1	31	38
	T747		7	2	1	23	42
	T747		8	12	1	31	38
	T747		9	8	1	25	34
	T747		10	24	1	49	50
	T747		11	39	0	61	44
	T747		12	7	1	26	38
040220_T744_T747	T747	2	1	36	1	60	48
	T747		2	3	1	25	44
	T747		3	7	1	27	40
	T747		4	11	1	29	36
	T747		5	12	1	30	36
	T747		6	17	1	37	40
	T747		7	4	1	23	38
	T747		8	15	1	31	32
	T747		9	3	1	24	42
	T747		10	14	1	38	48
	T747		11	19	1	35	32
	T747		12	48	0	61	26
	T747		13	3	1	19	32
	T747		14	17	1	33	32
	T747		15	20	1	42	44
	T747		16	10	1	27	34
	T747		17	15	1	32	34
	T747		18	22	1	52	60
040220_T744_T747	T747	3	1	3	1	19	32
	T747		2	12	1	31	38
	T747		3	33	1	51	36
	T747		4	39	0	61	44
	T747		5	27	1	44	34
	T747		6	32	1	56	48
	T747		7	44	0	61	34
	T747		8	8	1	30	44
	T747		9	31	0	61	60
	T747		10	5	1	24	38
	T747		11	21	1	39	36
	T747		12	31	1	56	50
	T747		13	7	1	27	40
	T747		14	39	0	61	44
	T747		15	38	1	58	40
	T747		16	1	1	17	32
	T747		17	5	1	17	24
	T747		18	11	1	23	24

### Sheet: 060220-1
Experiment	Chamber	View	Cell	Last metaphase frame	Complete?	spindle breakdown	Time			T744	T747
060220_T744_T747_1	T744	2	1	4	1	17	26		Mean	31.3023	38.1569
	T744		2	5	1	19	28		Variance	71.4064	98.5349
	T744		3	3	1	21	36
	T744		4	23	1	44	42
	T744		5	6	1	20	28
	T744		6	18	1	36	36
	T744		7	18	1	37	38
	T744		8	6	1	19	26
	T744		9	23	1	44	42
	T744		10	27	1	34	14
	T744		11	27	1	50	46
	T744		12	6	1	19	26
	T744		13	9	1	26	34
	T744		14	11	1	28	34
	T744		15	13	1	28	30
	T744		16	17	1	32	30
	T744		17	25	1	51	52
	T744		18	20	1	32	24
	T744		19	28	1	43	30
	T744		20	6	1	16	20
	T744		21	11	1	25	28
	T744		22	33	1	52	38
	T744		23	34	0	61	54
	T744		24	8	1	22	28
	T744		25	29	1	41	24
	T744		26	3	1	15	24
	T744		27	13	1	31	36
	T744		28	6	1	20	28
	T744		29	6	1	20	28
	T744		30	1	1	11	20
	T744		31	40	1	56	32
	T744		32	5	1	19	28
	T744		33	28	1	42	28
060220_T744_T747_1	T744	3	1	5	1	18	26
	T744		2	6	1	19	26
	T744		3	42	0	61	38
	T744		4	11	1	24	26
	T744		5	14	1	27	26
	T744		6	19	1	44	50
	T744		7	4	1	17	26
	T744		8	9	1	23	28
	T744		9	10	1	26	32
	T744		10	17	1	32	30
060220_T744_T747_1	T747	1	1	2	1	23	42
	T747		2	13	1	43	60
	T747		3	5	1	24	38
	T747		4	5	1	19	28
	T747		5	9	1	32	46
	T747		6	20	1	45	50
	T747		7	8	1	27	38
	T747		8	16	1	34	36
	T747		9	13	1	33	40
	T747		10	21	1	33	24
	T747		11	44	0	61	34
	T747		12	11	1	32	42
	T747		13	28	1	44	32
060220_T744_T747_1	T747	2	1	5	1	33	56
	T747		2	17	1	42	50
	T747		3	20	1	39	38
	T747		4	4	1	24	40
	T747		5	6	1	22	32
	T747		6	6	1	26	40
	T747		7	3	1	23	40
	T747		8	1	1	15	28
	T747		9	11	1	32	42
	T747		10	24	1	46	44
	T747		11	8	1	28	40
	T747		12	26	1	51	50
	T747		13	1	1	22	42
	T747		14	1	1	20	38
	T747		15	14	1	35	42
	T747		16	13	1	26	26
	T747		17	39	0	61	44
	T747		18	38	0	61	46
	T747		19	2	1	18	32
	T747		20	8	1	25	34
	T747		21	42	0	61	38
	T747		22	12	1	20	16
060220_T744_T747_1	T747	3	1	14	1	38	48
	T747		2	15	1	32	34
	T747		3	17	1	36	38
	T747		4	1	1	17	32
	T747		5	28	1	57	58
	T747		6	44	0	61	34
	T747		7	1	1	16	30
	T747		8	35	0	61	52
	T747		9	22	1	41	38
	T747		10	40	0	61	42
	T747		11	25	1	46	42
	T747		12	4	1	19	30
	T747		13	4	1	22	36
	T747		14	9	1	23	28
	T747		15	17	1	33	32
	T747		16	59	0	61	4

### Sheet: 060220-2
Experiment	Chamber	View	Cell	Last metaphase frame	Complete?	spindle breakdown	Time			T744	T747
060220_T744_T747_2	T744	1	1	3	1	16	26		Mean	30.28	41.027
	T744		2	8	1	23	30		Variance	106.94	167.694
	T744		3	15	1	36	42
	T744		4	15	1	30	30
	T744		5	9	1	27	36
	T744		6	7	1	21	28
	T744		7	16	1	30	28
	T744		8	17	1	37	40
	T744		9	29	1	56	54
060220_T744_T747_2	T744	2	1	16	1	28	24
	T744		2	1	1	17	32
	T744		3	10	1	23	26
	T744		4	26	1	45	38
	T744		5	2	1	14	24
	T744		6	9	1	21	24
	T744		7	3	1	15	24
	T744		8	18	1	33	30
	T744		9	2	1	16	28
	T744		10	19	1	35	32
	T744		11	50	0	61	22
	T744		12	26	1	42	32
	T744		13	32	1	47	30
	T744		14	22	1	41	38
	T744		15	5	1	19	28
	T744		16	15	1	28	26
	T744		17	33	1	45	24
	T744		18	1	1	12	22
	T744		19	13	1	31	36
	T744		20	36	0	61	50
	T744		21	1	1	13	24
	T744		22	10	1	19	18
	T744		23	10	1	25	30
	T744		24	25	1	35	20
060220_T744_T747_2	T744	3	1	9	1	22	26
	T744		2	59	0	61	4
	T744		3	27	1	47	40
	T744		4	47	0	61	28
	T744		5	39	1	56	34
	T744		6	53	0	61	16
	T744		7	2	1	16	28
	T744		8	8	1	22	28
	T744		9	10	1	24	28
	T744		10	36	1	59	46
	T744		11	15	1	28	26
	T744		12	16	1	30	28
	T744		13	25	0	61	72
	T744		14	9	1	26	34
	T744		15	4	1	20	32
	T744		16	5	1	16	22
	T744		17	48	0	61	26
060220_T744_T747_2	T747	7	1	1	1	21	40
	T747		2	12	1	48	72
	T747		3	3	1	28	50
	T747		4	37	0	61	48
	T747		5	7	1	26	38
	T747		6	24	1	45	42
	T747		7	5	1	13	16
060220_T744_T747_2	T747	8	1	6	1	19	26		Nice side by side difference with 2
	T747		2	7	1	29	44
	T747		3	2	1	18	32
	T747		4	16	1	38	44
	T747		5	41	0	61	40
	T747		6	10	1	31	42
	T747		7	4	1	18	28
	T747		8	18	1	37	38
	T747		9	39	0	61	44
	T747		10	23	1	51	56
	T747		11	15	1	49	68
	T747		12	6	1	20	28
	T747		13	16	1	33	34
060220_T744_T747_2	T747	9	1	10	1	31	42
	T747		2	29	1	49	40
	T747		3	5	1	26	42
	T747		4	5	1	23	36
	T747		5	25	1	41	32
	T747		6	21	1	41	40
	T747		7	20	1	51	62
	T747		8	1	1	27	52
	T747		9	12	1	43	62
	T747		10	1	1	15	28
	T747		11	1	1	15	28
	T747		12	12	1	45	66
	T747		13	18	1	37	38
	T747		14	9	1	24	30
	T747		15	11	1	29	36
	T747		16	47	0	61	28

### Sheet: 060220-3
Experiment	Chamber	View	Cell	Last metaphase frame	Complete?	spindle breakdown	Time			T744	T747
060220_T744_T747_3	T744	1	1	12	1	25	26		Mean	27.9529	38.7463
	T744		2	24	1	39	30		Variance	25.8073	145.919
	T744		3	15	1	30	30
	T744		4	1	1	13	24
	T744		5	1	1	15	28
	T744		6	10	1	25	30
	T744		7	10	1	23	26
	T744		8	7	1	21	28
	T744		9	36	1	57	42
	T744		10	7	1	21	28
	T744		11	18	1	32	28
	T744		12	15	1	30	30
	T744		13	22	1	35	26
	T744		14	20	1	35	30
	T744		15	22	1	35	26
	T744		16	1	1	14	26
	T744		17	4	1	15	22
	T744		18	12	1	25	26
	T744		19	9	1	22	26
	T744		20	14	1	27	26
	T744		21	5	1	16	22
	T744		22	12	1	26	28
	T744		23	35	1	52	34
	T744		24	4	1	19	30
	T744		25	12	1	26	28
	T744		26	35	1	51	32
	T744		27	20	1	37	34
	T744		28	50	0	61	22
060220_T744_T747_3	T744	2	1	23	1	38	30
	T744		2	8	1	23	30
	T744		3	22	1	41	38
	T744		4	23	1	37	28
	T744		5	19	1	33	28
	T744		6	31	1	49	36
	T744		7	39	0	61	44
	T744		8	8	1	22	28
	T744		9	13	1	29	32
	T744		10	15	1	30	30
	T744		11	1	1	14	26
	T744		12	8	1	20	24
	T744		13	7	1	18	22
	T744		14	4	1	19	30
	T744		15	8	1	20	24
	T744		16	7	1	21	28
	T744		17	11	1	31	40
	T744		18	3	1	13	20
	T744		19	7	1	21	28
	T744		20	16	1	32	32
	T744		21	15	1	27	24
	T744		22	16	1	30	28
	T744		23	4	1	19	30
	T744		24	22	1	40	36
	T744		25	26	1	42	32
060220_T744_T747_3	T744	3	1	11	1	23	24
	T744		2	31	1	46	30
	T744		3	5	1	19	28
	T744		4	10	1	24	28
	T744		5	12	1	23	22
	T744		6	13	1	26	26
	T744		7	39	1	54	30
	T744		8	39	1	56	34
	T744		9	57	0	61	8
	T744		10	1	1	16	30
	T744		11	7	1	20	26
	T744		12	1	1	15	28
	T744		13	8	1	20	24
	T744		14	3	1	12	18
	T744		15	4	1	18	28
	T744		16	22	1	38	32
	T744		17	48	0	61	26
	T744		18	3	1	17	28
	T744		19	9	1	23	28
	T744		20	4	1	17	26
	T744		21	11	1	23	24
	T744		22	12	1	27	30
	T744		23	7	1	19	24
	T744		24	3	1	16	26
	T744		25	11	1	26	30
	T744		26	14	1	30	32
	T744		27	20	1	34	28
	T744		28	22	1	32	20
	T744		29	34	1	50	32
	T744		30	1	1	13	24
	T744		31	7	1	18	22
	T744		32	14	1	26	24
060220_T744_T747_3	T747	4	1	6	1	22	32
	T747		2	28	1	44	32
	T747		3	22	1	50	56
	T747		4	27	1	56	58
	T747		5	6	1	29	46
	T747		6	5	1	24	38
	T747		7	50	0	61	22
	T747		8	5	1	21	32
	T747		9	31	1	58	54
	T747		10	13	1	30	34
	T747		11	13	1	36	46
	T747		12	20	1	41	42
	T747		13	4	1	25	42
	T747		14	8	1	38	60
	T747		15	10	1	27	34
	T747		16	48	1	61	26
	T747		17	10	1	30	40
	T747		18	14	1	37	46
	T747		19	4	1	24	40
	T747		20	22	1	48	52
	T747		21	23	1	47	48
	T747		22	9	1	26	34
	T747		23	7	1	23	32
	T747		24	45	0	61	32
	T747		25	5	1	20	30
	T747		26	13	1	32	38
	T747		27	34	1	55	42
	T747		28	16	1	50	68
	T747		29	14	1	33	38
	T747		30	54	0	61	14
060220_T744_T747_3	T747	5	1	2	1	18	32
	T747		2	15	1	35	40
	T747		3	45	0	61	32
	T747		4	8	1	29	42
	T747		5	8	1	24	32
	T747		6	7	1	21	28
	T747		7	3	1	20	34
	T747		8	30	0	61	62
	T747		9	11	1	26	30
	T747		10	16	1	36	40
	T747		11	1	1	21	40
	T747		12	7	1	28	42
	T747		13	13	1	34	42
	T747		14	27	1	47	40
060220_T744_T747_3	T747	6	1	7	1	25	36
	T747		2	6	1	25	38
	T747		3	12	1	37	50
	T747		4	4	1	27	46
	T747		5	6	1	24	36
	T747		6	22	1	47	50
	T747		7	10	1	37	54
	T747		8	13	1	34	42
	T747		9	12	1	27	30
	T747		10	12	1	20	16
	T747		11	20	1	42	44
	T747		12	26	1	42	32
	T747		13	1	1	18	34
	T747		14	9	1	28	38
	T747		15	20	1	45	50
	T747		16	32	1	53	42
	T747		17	24	1	57	66
	T747		18	12	1	27	30
	T747		19	12	1	34	44
	T747		20	15	1	34	38
	T747		21	57	0	61	8
	T747		22	59	0	61	4
