## Supplementrary File 8 for "Unifying the mechanism of mitotic exit control in a spatio-temporal logical model"

### Sheet: Sheet1
Strain	View	Large Budded	Small	Multi-bud	Total	Proportion	Proportion of budded cells
Cdc15-YFP	1	4	2	4	10
Cdc15-YFP	2	5	2	1	8
Cdc15-YFP	3	7	1	5	13
Cdc15-YFP	4	11	2	3	16
Cdc15-YFP	5	1	0	6	7
Cdc15-YFP	Total	28	7	19	54	0.351852	0.404255
E438	1	15	7	2	24
E438	2	8	1	2	11
E438	3	10	5	4	19
E438	4	12	5	3	20
E438	5	22	1	2	25
E438	Total	67	19	13	99	0.131313	0.1625
Tem1-YFP	1	14	4	1	19
Tem1-YFP	2	13	5	4	22
Tem1-YFP	3	8	3	4	15
Tem1-YFP	4	13	4	4	21
Tem1-YFP	5	11	6	6	23
Tem1-YFP	Total	59	22	19	100	0.19	0.24359
