## Supplementrary File 9 for "Unifying the mechanism of mitotic exit control in a spatio-temporal logical model"

### Sheet: Sheet1
			met+	tot	abnormal	met-	tot				31	7
		lb	25	28	3
			31	39	5						anaphase spindle	abnormal
										2mM MET	22.5806	0
		anaphase spindle	22	28	3					0mM MET	71.2871	13.8614
			27	39	5
			72	101	14

### Sheet: quant 
Nud1-GFP CDK-GBP quantification microscopy
	nud1 10nM met	nud1% 10nM met	nud1 bfa1dela 10nM met		ctr nud1 +met		nud1 bfadelta ctr
anaphase	79	64.7541	43	32.8244	24	19.0476	43	28.4768
metaphase	23	18.8525	51	38.9313	58	46.0317	67	44.3709
G1	8	6.55738	27	20.6107	43	34.127	37	24.5033
abnormal	12	9.83607	10	7.63359	1	0.793651	4	2.64901
total	122	100	131	100	126	100	151	100
